# The ZmHSF20–ZmHSF4–ZmCesA2 module regulates heat stress tolerance in maize

**DOI:** 10.1101/2024.02.21.581499

**Authors:** Ze Li, Zerui Li, Yulong Ji, Chunyu Wang, Shufang Wang, Yiting Shi, Jie Le, Mei Zhang

## Abstract

Temperature shapes the geographical distribution and behavior of plants. Understanding the regulatory mechanisms behind plant heat response is important for developing climate-resilient crops, including maize (*Zea mays*). To identify transcription factors that may contribute to heat response, we generated a dataset of short- and long-term transcriptome changes following a heat treatment time course in the maize inbred line B73. Co-expression network analysis highlighted several transcription factors, including the class B2a heat shock factor ZmHSF20. *ZmHsf20* mutant seedlings exhibited enhanced tolerance of heat stress. Furthermore, DNA affinity purification sequencing and CUT&Tag assays demonstrated that ZmHSF20 binds the promoters of *Cellulose synthase A2* (*ZmCesA2*) and three class A *HSF* genes, including *ZmHSF4*, repressing their transcription. We showed that ZmCesA2 and ZmHSF4 positively regulate heat response, with ZmHSF4 directly activating *ZmCesA2* transcription. In agreement with the transcriptome analysis, ZmHSF20 negatively modulated cellulose accumulation and repressed the expression of cell wall–related genes. Importantly, the *ZmHsf20 ZmHsf4* double mutant exhibited decreased thermotolerance, placing ZmHSF4 downstream of ZmHSF20. Based on our results, we propose an expanded model of the heat stress response in maize, whereby ZmHSF20 lowers heat tolerance of seedlings by repressing *ZmHSF4* and *ZmCesA2*, thus balancing growth and defense at the seedling stage.

**One-sentence summary:** ZmHSF20, as a negative factor, acts upstream of *ZmHSF4* and *ZmCesA2*, which are involved in positively regulating the cell wall development under heat stress, thereby improving maize heat tolerance.
