## Supplementary material for "The ZmHSF20–ZmHSF4–ZmCesA2 module regulates heat stress tolerance in maize": Supplemnet Table 1

### Sheet: Sheet1
Supplemental Table S1. Related of three biological replicates per sample under 45℃ heat treatmentTable S3.Sample spearman correlation coefficient
	D45 ck 0 min - R1	D45 ck 0 min - R2	D45 ck 0 min - R3	D45 ck 5 min - R1	D45 ck 5 min - R2	D45 ck 5 min - R3	D45 ck 15 min - R1	D45 ck 15 min - R2	D45 ck 15 min - R3	D45 ck 30 min - R1	D45 ck 30 min - R2	D45 ck 30 min - R3	D45 ck 2 h - R1	D45 ck 2 h - R2	D45 ck 2 h - R3	D45 ck 8 h - R1	D45 ck 8 h - R2	D45 ck 8 h - R3	D45 tr 5 min - R1	D45 tr 5 min - R2	D45 tr 5 min - R3	D45 tr 15 min - R1	D45 tr 15 min - R2	D45 tr 15 min - R3	D45 tr 30 min - R1	D45 tr 30 min - R2	D45 tr 30 min - R3	D45 tr 2 h - R1	D45 tr 2 h - R2	D45 tr 2 h - R3	D45 tr 8 h - R1	D45 tr 8 h - R2	D45 tr 8 h - R3
D45 ck 0 min - R1	1	0.975411	0.977003	0.97588	0.976994	0.975782	0.975537	0.976587	0.975656	0.975873	0.975799	0.976421	0.976139	0.97458	0.97357	0.958258	0.958502	0.958775	0.974247	0.973124	0.973912	0.962516	0.960568	0.960437	0.948728	0.946122	0.950319	0.952393	0.95097	0.954112	0.950554	0.947263	0.947141
D45 ck 0 min - R2	0.975411	1	0.975678	0.974946	0.975255	0.974978	0.975821	0.975948	0.974106	0.975334	0.975767	0.975512	0.975568	0.974753	0.972632	0.956981	0.957159	0.957224	0.974112	0.973134	0.974469	0.961729	0.960576	0.960714	0.949659	0.945928	0.9497	0.953018	0.950417	0.954371	0.951396	0.949337	0.947883
D45 ck 0 min - R3	0.977003	0.975678	1	0.975235	0.976557	0.975735	0.97517	0.976396	0.975569	0.975828	0.975835	0.976349	0.975952	0.97483	0.972299	0.958173	0.958261	0.957972	0.97334	0.972195	0.973603	0.961918	0.960314	0.959546	0.947937	0.945853	0.949277	0.950893	0.949969	0.953046	0.949831	0.94687	0.945888
D45 ck 5 min - R1	0.97588	0.974946	0.975235	1	0.975536	0.975693	0.975267	0.97535	0.974406	0.97498	0.974671	0.975872	0.975049	0.97387	0.973906	0.956576	0.957556	0.958582	0.973638	0.973579	0.973596	0.962927	0.961474	0.960745	0.949328	0.946906	0.950331	0.95249	0.951597	0.955232	0.949639	0.948506	0.945814
D45 ck 5 min - R2	0.976994	0.975255	0.976557	0.975536	1	0.975262	0.975763	0.975752	0.975334	0.975436	0.975968	0.976062	0.97608	0.974403	0.973081	0.957866	0.958528	0.958585	0.973193	0.972664	0.973113	0.960733	0.960093	0.959411	0.947736	0.945377	0.949403	0.951001	0.949759	0.953044	0.949723	0.947378	0.946748
D45 ck 5 min - R3	0.975782	0.974978	0.975735	0.975693	0.975262	1	0.975108	0.976761	0.974915	0.975446	0.976379	0.976907	0.976285	0.974511	0.973132	0.958385	0.956916	0.957067	0.972638	0.971814	0.972749	0.960789	0.959801	0.959801	0.947381	0.944256	0.94834	0.951499	0.950086	0.953428	0.949593	0.948131	0.94553
D45 ck 15 min - R1	0.975537	0.975821	0.97517	0.975267	0.975763	0.975108	1	0.97584	0.97489	0.976267	0.976459	0.975571	0.974924	0.974788	0.973219	0.956607	0.957564	0.957994	0.973927	0.973215	0.974263	0.961777	0.960797	0.960618	0.948757	0.946274	0.949471	0.952304	0.951449	0.954152	0.950403	0.948727	0.947585
D45 ck 15 min - R2	0.976587	0.975948	0.976396	0.97535	0.975752	0.976761	0.97584	1	0.975054	0.976229	0.976551	0.975872	0.976545	0.974758	0.9733	0.95875	0.958921	0.95872	0.973393	0.973057	0.973897	0.961853	0.959997	0.959927	0.948201	0.945344	0.948944	0.951662	0.949817	0.953522	0.950126	0.9484	0.946747
D45 ck 15 min - R3	0.975656	0.974106	0.975569	0.974406	0.975334	0.974915	0.97489	0.975054	1	0.974678	0.974957	0.9755	0.974882	0.973483	0.972327	0.957036	0.957674	0.956464	0.972296	0.971134	0.972727	0.961993	0.959982	0.958685	0.946643	0.944434	0.948718	0.950297	0.948719	0.952213	0.948531	0.946719	0.944385
D45 ck 30 min - R1	0.975873	0.975334	0.975828	0.97498	0.975436	0.975446	0.976267	0.976229	0.974678	1	0.975948	0.976127	0.975833	0.974686	0.973174	0.957949	0.958387	0.958422	0.973263	0.972972	0.973317	0.961175	0.95991	0.960208	0.948537	0.945965	0.949178	0.951271	0.950199	0.953168	0.950806	0.947948	0.946988
D45 ck 30 min - R2	0.975799	0.975767	0.975835	0.974671	0.975968	0.976379	0.976459	0.976551	0.974957	0.975948	1	0.976207	0.976588	0.975224	0.973156	0.958273	0.957567	0.957746	0.973271	0.972444	0.974031	0.961021	0.959686	0.960292	0.948628	0.944876	0.948636	0.952167	0.950491	0.953701	0.951147	0.949079	0.94751
D45 ck 30 min - R3	0.976421	0.975512	0.976349	0.975872	0.976062	0.976907	0.975571	0.975872	0.9755	0.976127	0.976207	1	0.976356	0.975009	0.973883	0.958353	0.958386	0.958755	0.973859	0.972896	0.973378	0.962038	0.960587	0.960984	0.948416	0.946125	0.949434	0.952659	0.95073	0.954378	0.950703	0.948785	0.947479
D45 ck 2 h - R1	0.976139	0.975568	0.975952	0.975049	0.97608	0.976285	0.974924	0.976545	0.974882	0.975833	0.976588	0.976356	1	0.975795	0.974893	0.961811	0.961711	0.961033	0.972463	0.971259	0.972646	0.960521	0.958659	0.958844	0.946777	0.944252	0.947764	0.952703	0.950265	0.954516	0.953555	0.95211	0.949969
D45 ck 2 h - R2	0.97458	0.974753	0.97483	0.97387	0.974403	0.974511	0.974788	0.974758	0.973483	0.974686	0.975224	0.975009	0.975795	1	0.975212	0.959861	0.959694	0.960849	0.97204	0.971861	0.972848	0.960144	0.959209	0.959695	0.947876	0.944938	0.948721	0.952533	0.95083	0.954124	0.95292	0.951061	0.950629
D45 ck 2 h - R3	0.97357	0.972632	0.972299	0.973906	0.973081	0.973132	0.973219	0.9733	0.972327	0.973174	0.973156	0.973883	0.974893	0.975212	1	0.958873	0.959563	0.960342	0.970619	0.970651	0.970933	0.958688	0.958034	0.957381	0.945678	0.943257	0.946745	0.950738	0.949694	0.953035	0.952078	0.95086	0.949685
D45 ck 8 h - R1	0.958258	0.956981	0.958173	0.956576	0.957866	0.958385	0.956607	0.95875	0.957036	0.957949	0.958273	0.958353	0.961811	0.959861	0.958873	1	0.975397	0.975289	0.954612	0.95369	0.955229	0.943479	0.942819	0.942443	0.930808	0.92812	0.931543	0.937016	0.935023	0.938915	0.96771	0.966561	0.964829
D45 ck 8 h - R2	0.958502	0.957159	0.958261	0.957556	0.958528	0.956916	0.957564	0.958921	0.957674	0.958387	0.957567	0.958386	0.961711	0.959694	0.959563	0.975397	1	0.975809	0.954973	0.953924	0.956189	0.944233	0.943481	0.942092	0.930939	0.929353	0.932815	0.936818	0.93555	0.939698	0.967857	0.964714	0.964592
D45 ck 8 h - R3	0.958775	0.957224	0.957972	0.958582	0.958585	0.957067	0.957994	0.95872	0.956464	0.958422	0.957746	0.958755	0.961033	0.960849	0.960342	0.975289	0.975809	1	0.955078	0.954649	0.955799	0.944012	0.943603	0.942465	0.930994	0.929147	0.932265	0.93725	0.935867	0.939579	0.967529	0.965273	0.965457
D45 tr 5 min - R1	0.974247	0.974112	0.97334	0.973638	0.973193	0.972638	0.973927	0.973393	0.972296	0.973263	0.973271	0.973859	0.972463	0.97204	0.970619	0.954612	0.954973	0.955078	1	0.975573	0.975246	0.966752	0.966208	0.965648	0.954482	0.951486	0.95517	0.956489	0.954194	0.956995	0.950595	0.948169	0.946936
D45 tr 5 min - R2	0.973124	0.973134	0.972195	0.973579	0.972664	0.971814	0.973215	0.973057	0.971134	0.972972	0.972444	0.972896	0.971259	0.971861	0.970651	0.95369	0.953924	0.954649	0.975573	1	0.974407	0.966494	0.966089	0.966609	0.955154	0.952407	0.955161	0.956546	0.955019	0.957862	0.949888	0.948027	0.946574
D45 tr 5 min - R3	0.973912	0.974469	0.973603	0.973596	0.973113	0.972749	0.974263	0.973897	0.972727	0.973317	0.974031	0.973378	0.972646	0.972848	0.970933	0.955229	0.956189	0.955799	0.975246	0.974407	1	0.964933	0.964923	0.964557	0.952329	0.950204	0.953181	0.955142	0.952692	0.956315	0.950606	0.948564	0.947486
D45 tr 15 min - R1	0.962516	0.961729	0.961918	0.962927	0.960733	0.960789	0.961777	0.961853	0.961993	0.961175	0.961021	0.962038	0.960521	0.960144	0.958688	0.943479	0.944233	0.944012	0.966752	0.966494	0.964933	1	0.973677	0.972599	0.967569	0.965827	0.96912	0.960742	0.960156	0.96257	0.940262	0.938896	0.936451
D45 tr 15 min - R2	0.960568	0.960576	0.960314	0.961474	0.960093	0.959801	0.960797	0.959997	0.959982	0.95991	0.959686	0.960587	0.958659	0.959209	0.958034	0.942819	0.943481	0.943603	0.966208	0.966089	0.964923	0.973677	1	0.973763	0.96964	0.968623	0.970336	0.962697	0.96201	0.963881	0.941249	0.939117	0.937583
D45 tr 15 min - R3	0.960437	0.960714	0.959546	0.960745	0.959411	0.959801	0.960618	0.959927	0.958685	0.960208	0.960292	0.960984	0.958844	0.959695	0.957381	0.942443	0.942092	0.942465	0.965648	0.966609	0.964557	0.972599	0.973763	1	0.969534	0.967052	0.968707	0.962783	0.960801	0.96253	0.941096	0.940268	0.937722
D45 tr 30 min - R1	0.948728	0.949659	0.947937	0.949328	0.947736	0.947381	0.948757	0.948201	0.946643	0.948537	0.948628	0.948416	0.946777	0.947876	0.945678	0.930808	0.930939	0.930994	0.954482	0.955154	0.952329	0.967569	0.96964	0.969534	1	0.971126	0.972604	0.963171	0.962916	0.962906	0.931072	0.92981	0.927471
D45 tr 30 min - R2	0.946122	0.945928	0.945853	0.946906	0.945377	0.944256	0.946274	0.945344	0.944434	0.945965	0.944876	0.946125	0.944252	0.944938	0.943257	0.92812	0.929353	0.929147	0.951486	0.952407	0.950204	0.965827	0.968623	0.967052	0.971126	1	0.972173	0.960501	0.961685	0.961391	0.929139	0.92647	0.924514
D45 tr 30 min - R3	0.950319	0.9497	0.949277	0.950331	0.949403	0.94834	0.949471	0.948944	0.948718	0.949178	0.948636	0.949434	0.947764	0.948721	0.946745	0.931543	0.932815	0.932265	0.95517	0.955161	0.953181	0.96912	0.970336	0.968707	0.972604	0.972173	1	0.961776	0.963072	0.96306	0.931348	0.929756	0.928331
D45 tr 2 h - R1	0.952393	0.953018	0.950893	0.95249	0.951001	0.951499	0.952304	0.951662	0.950297	0.951271	0.952167	0.952659	0.952703	0.952533	0.950738	0.937016	0.936818	0.93725	0.956489	0.956546	0.955142	0.960742	0.962697	0.962783	0.963171	0.960501	0.961776	1	0.973865	0.97488	0.942953	0.942915	0.939076
D45 tr 2 h - R2	0.95097	0.950417	0.949969	0.951597	0.949759	0.950086	0.951449	0.949817	0.948719	0.950199	0.950491	0.95073	0.950265	0.95083	0.949694	0.935023	0.93555	0.935867	0.954194	0.955019	0.952692	0.960156	0.96201	0.960801	0.962916	0.961685	0.963072	0.973865	1	0.974658	0.939677	0.93873	0.935346
D45 tr 2 h - R3	0.954112	0.954371	0.953046	0.955232	0.953044	0.953428	0.954152	0.953522	0.952213	0.953168	0.953701	0.954378	0.954516	0.954124	0.953035	0.938915	0.939698	0.939579	0.956995	0.957862	0.956315	0.96257	0.963881	0.96253	0.962906	0.961391	0.96306	0.97488	0.974658	1	0.943722	0.943149	0.939709
D45 tr 8 h - R1	0.950554	0.951396	0.949831	0.949639	0.949723	0.949593	0.950403	0.950126	0.948531	0.950806	0.951147	0.950703	0.953555	0.95292	0.952078	0.96771	0.967857	0.967529	0.950595	0.949888	0.950606	0.940262	0.941249	0.941096	0.931072	0.929139	0.931348	0.942953	0.939677	0.943722	1	0.975244	0.972674
D45 tr 8 h - R2	0.947263	0.949337	0.94687	0.948506	0.947378	0.948131	0.948727	0.9484	0.946719	0.947948	0.949079	0.948785	0.95211	0.951061	0.95086	0.966561	0.964714	0.965273	0.948169	0.948027	0.948564	0.938896	0.939117	0.940268	0.92981	0.92647	0.929756	0.942915	0.93873	0.943149	0.975244	1	0.972133
D45 tr 8 h - R3	0.947141	0.947883	0.945888	0.945814	0.946748	0.94553	0.947585	0.946747	0.944385	0.946988	0.94751	0.947479	0.949969	0.950629	0.949685	0.964829	0.964592	0.965457	0.946936	0.946574	0.947486	0.936451	0.937583	0.937722	0.927471	0.924514	0.928331	0.939076	0.935346	0.939709	0.972674	0.972133	1
