## Supplementary material for "The ZmHSF20–ZmHSF4–ZmCesA2 module regulates heat stress tolerance in maize": Supplemnet Table 2

### Sheet: Sheet1
Supplemental Table S2. Gene Ontology (GO) analysis of the eigengenes for each co-expression module.
Model	ID	Description	GeneRatio	BgRatio	pvalue	p.adjust	qvalue	geneID	Count
blue	GO:0006270	DNA replication initiation	24/443	133/39324	5.04e-22	5.47e-19	4.64e-19	Zm00001d023283/Zm00001d023462/Zm00001d023801/Zm00001d028210/Zm00001d031766/Zm00001d034182/Zm00001d039718/Zm00001d040381/Zm00001d041606/Zm00001d044540/Zm00001d049190/Zm00001d052021/Zm00001d018384/Zm00001d018531/Zm00001d035764/Zm00001d037781/Zm00001d038467/Zm00001d019852/Zm00001d022028/Zm00001d009374/Zm00001d010406/Zm00001d012166/Zm00001d012320/Zm00001d048086	24
blue	GO:0008283	cell population proliferation	31/443	278/39324	1.38e-21	7.52e-19	6.38e-19	Zm00001d023283/Zm00001d023462/Zm00001d023801/Zm00001d028195/Zm00001d028210/Zm00001d028796/Zm00001d030101/Zm00001d031766/Zm00001d033905/Zm00001d002599/Zm00001d003725/Zm00001d004810/Zm00001d039718/Zm00001d041606/Zm00001d041714/Zm00001d044540/Zm00001d051995/Zm00001d052323/Zm00001d013323/Zm00001d018384/Zm00001d018415/Zm00001d018531/Zm00001d035764/Zm00001d019852/Zm00001d021433/Zm00001d021991/Zm00001d0…	31
blue	GO:0051567	histone H3-K9 methylation	27/443	211/39324	1.56e-20	5.65e-18	4.79e-18	Zm00001d023283/Zm00001d023462/Zm00001d023801/Zm00001d026273/Zm00001d028195/Zm00001d028210/Zm00001d029647/Zm00001d001945/Zm00001d002599/Zm00001d004810/Zm00001d039638/Zm00001d039718/Zm00001d040381/Zm00001d041606/Zm00001d044540/Zm00001d049190/Zm00001d051995/Zm00001d015802/Zm00001d018384/Zm00001d018415/Zm00001d018531/Zm00001d035764/Zm00001d019852/Zm00001d021433/Zm00001d022028/Zm00001d009374/Zm00001d0…	27
blue	GO:0006275	regulation of DNA replication	22/443	138/39324	4.47e-19	1.21e-16	1.03e-16	Zm00001d023462/Zm00001d023801/Zm00001d028210/Zm00001d029647/Zm00001d031766/Zm00001d004810/Zm00001d039718/Zm00001d040381/Zm00001d044540/Zm00001d049190/Zm00001d051995/Zm00001d015064/Zm00001d015802/Zm00001d018384/Zm00001d018531/Zm00001d035764/Zm00001d019852/Zm00001d022028/Zm00001d009374/Zm00001d012166/Zm00001d012320/Zm00001d048086	22
blue	GO:0006306	DNA methylation	23/443	207/39324	2.64e-16	5.73e-14	4.86e-14	Zm00001d023283/Zm00001d023462/Zm00001d023801/Zm00001d028195/Zm00001d028210/Zm00001d002599/Zm00001d004810/Zm00001d039638/Zm00001d039718/Zm00001d040381/Zm00001d041606/Zm00001d044540/Zm00001d049190/Zm00001d051995/Zm00001d018384/Zm00001d018415/Zm00001d018531/Zm00001d018731/Zm00001d019852/Zm00001d022028/Zm00001d009374/Zm00001d012166/Zm00001d048086	23
blue	GO:0042555	MCM complex	10/443	30/39324	7.31e-13	1.32e-10	1.12e-10	Zm00001d039718/Zm00001d041606/Zm00001d044540/Zm00001d049190/Zm00001d052021/Zm00001d018384/Zm00001d037781/Zm00001d038467/Zm00001d009374/Zm00001d010406	10
blue	GO:0010389	regulation of G2/M transition of mitotic cell cycle	13/443	74/39324	2.22e-12	3.44e-10	2.92e-10	Zm00001d023801/Zm00001d028210/Zm00001d029647/Zm00001d031766/Zm00001d004810/Zm00001d040381/Zm00001d015064/Zm00001d015802/Zm00001d018384/Zm00001d018531/Zm00001d019852/Zm00001d012166/Zm00001d048086	13
blue	GO:0000911	cytokinesis by cell plate formation	21/443	268/39324	5.1e-12	6.93e-10	5.87e-10	Zm00001d024756/Zm00001d026273/Zm00001d028195/Zm00001d002599/Zm00001d039638/Zm00001d040381/Zm00001d041714/Zm00001d044540/Zm00001d049190/Zm00001d013323/Zm00001d013566/Zm00001d015064/Zm00001d018384/Zm00001d018531/Zm00001d035506/Zm00001d035764/Zm00001d037371/Zm00001d009374/Zm00001d045507/Zm00001d047516/Zm00001d048299	21
blue	GO:0006268	DNA unwinding involved in DNA replication	7/443	17/39324	3.88e-10	4.68e-08	3.97e-08	Zm00001d041606/Zm00001d044540/Zm00001d049190/Zm00001d018384/Zm00001d037781/Zm00001d009374/Zm00001d010406	7
blue	GO:0000347	THO complex	7/443	22/39324	3.24e-09	3.52e-07	2.98e-07	Zm00001d041606/Zm00001d044540/Zm00001d049190/Zm00001d018384/Zm00001d037781/Zm00001d009374/Zm00001d010406	7
blue	GO:0009909	regulation of flower development	21/443	383/39324	3.6e-09	3.56e-07	3.02e-07	Zm00001d023801/Zm00001d025944/Zm00001d028195/Zm00001d028210/Zm00001d029647/Zm00001d033709/Zm00001d033710/Zm00001d001945/Zm00001d004810/Zm00001d040381/Zm00001d044540/Zm00001d049190/Zm00001d052112/Zm00001d052952/Zm00001d018384/Zm00001d018531/Zm00001d019852/Zm00001d022028/Zm00001d009374/Zm00001d048086/Zm00001d000176	21
blue	GO:0040029	regulation of gene expression, epigenetic	12/443	116/39324	8.62e-09	7.8e-07	6.61e-07	Zm00001d023801/Zm00001d028210/Zm00001d033680/Zm00001d002599/Zm00001d049190/Zm00001d051995/Zm00001d018415/Zm00001d018531/Zm00001d019852/Zm00001d012166/Zm00001d045507/Zm00001d048086	12
blue	GO:0006334	nucleosome assembly	13/443	150/39324	1.79e-08	1.5e-06	1.27e-06	Zm00001d025381/Zm00001d025406/Zm00001d003725/Zm00001d005789/Zm00001d039790/Zm00001d041672/Zm00001d050697/Zm00001d051478/Zm00001d016723/Zm00001d036250/Zm00001d021477/Zm00001d012166/Zm00001d048491	13
blue	GO:0051322	anaphase	10/443	99/39324	1.9e-07	1.47e-05	1.25e-05	Zm00001d024756/Zm00001d002599/Zm00001d044540/Zm00001d049190/Zm00001d013323/Zm00001d015064/Zm00001d018531/Zm00001d035506/Zm00001d009374/Zm00001d047516	10
blue	GO:0000724	double-strand break repair via homologous recombination	11/443	131/39324	3.1e-07	2.24e-05	1.9e-05	Zm00001d023801/Zm00001d028210/Zm00001d033365/Zm00001d039638/Zm00001d039718/Zm00001d051429/Zm00001d018531/Zm00001d035764/Zm00001d022028/Zm00001d012166/Zm00001d048086	11
blue	GO:0000786	nucleosome	12/443	166/39324	4.6e-07	3.12e-05	2.65e-05	Zm00001d025381/Zm00001d025406/Zm00001d003725/Zm00001d005789/Zm00001d039790/Zm00001d041672/Zm00001d050697/Zm00001d051478/Zm00001d016723/Zm00001d036250/Zm00001d021477/Zm00001d048491	12
blue	GO:0046982	protein heterodimerization activity	15/443	274/39324	6.35e-07	4.06e-05	3.44e-05	Zm00001d023801/Zm00001d025381/Zm00001d025406/Zm00001d003725/Zm00001d005789/Zm00001d039581/Zm00001d039790/Zm00001d041672/Zm00001d049485/Zm00001d050697/Zm00001d051478/Zm00001d016723/Zm00001d036250/Zm00001d021477/Zm00001d048491	15
blue	GO:0048451	petal formation	9/443	94/39324	1.23e-06	7.42e-05	6.3e-05	Zm00001d026273/Zm00001d030101/Zm00001d003927/Zm00001d004810/Zm00001d039638/Zm00001d040837/Zm00001d022028/Zm00001d011543/Zm00001d045507	9
blue	GO:0000079	regulation of cyclin-dependent protein serine/threonine kinase activity	8/443	73/39324	1.73e-06	9.87e-05	8.37e-05	Zm00001d033365/Zm00001d005293/Zm00001d040381/Zm00001d013744/Zm00001d036360/Zm00001d019696/Zm00001d010656/Zm00001d012560	8
blue	GO:0051301	cell division	17/443	388/39324	2.49e-06	0.000135472	0.000114896	Zm00001d023283/Zm00001d031678/Zm00001d033365/Zm00001d033738/Zm00001d005293/Zm00001d007489/Zm00001d041957/Zm00001d042902/Zm00001d052918/Zm00001d013495/Zm00001d013744/Zm00001d036360/Zm00001d019696/Zm00001d020656/Zm00001d010656/Zm00001d012560/Zm00001d000358	17
blue	GO:0007135	meiosis II	4/443	12/39324	7.32e-06	0.000378648	0.000321137	Zm00001d033365/Zm00001d040381/Zm00001d013744/Zm00001d017043	4
blue	GO:0048653	anther development	9/443	129/39324	1.68e-05	0.000804598	0.000682391	Zm00001d028399/Zm00001d030304/Zm00001d033709/Zm00001d033710/Zm00001d003779/Zm00001d003927/Zm00001d040837/Zm00001d051932/Zm00001d011543	9
blue	GO:0042127	regulation of cell population proliferation	8/443	99/39324	1.7e-05	0.000804598	0.000682391	Zm00001d033738/Zm00001d040381/Zm00001d049190/Zm00001d035506/Zm00001d018731/Zm00001d012414/Zm00001d046096/Zm00001d047516	8
blue	GO:0016444	somatic cell DNA recombination	6/443	51/39324	2.32e-05	0.00104877	0.000889474	Zm00001d028210/Zm00001d039718/Zm00001d018531/Zm00001d035764/Zm00001d012166/Zm00001d048086	6
blue	GO:0009960	endosperm development	5/443	38/39324	6.55e-05	0.00246431	0.00209002	Zm00001d026273/Zm00001d003322/Zm00001d049487/Zm00001d017043/Zm00001d021054	5
blue	GO:0006259	DNA metabolic process	14/443	359/39324	6.74e-05	0.00246431	0.00209002	Zm00001d025381/Zm00001d025406/Zm00001d003725/Zm00001d005789/Zm00001d007783/Zm00001d039790/Zm00001d041672/Zm00001d050697/Zm00001d051478/Zm00001d016723/Zm00001d036250/Zm00001d019887/Zm00001d021477/Zm00001d048491	14
blue	GO:0000790	nuclear chromatin	8/443	122/39324	7.66e-05	0.00246431	0.00209002	Zm00001d023283/Zm00001d028210/Zm00001d039718/Zm00001d049190/Zm00001d018384/Zm00001d009374/Zm00001d010406/Zm00001d048086	8
blue	GO:0005365	myo-inositol transmembrane transporter activity	4/443	21/39324	8.17e-05	0.00246431	0.00209002	Zm00001d028144/Zm00001d029645/Zm00001d006688/Zm00001d048775	4
blue	GO:0015148	D-xylose transmembrane transporter activity	4/443	21/39324	8.17e-05	0.00246431	0.00209002	Zm00001d028144/Zm00001d029645/Zm00001d006688/Zm00001d048775	4
blue	GO:0015575	mannitol transmembrane transporter activity	4/443	21/39324	8.17e-05	0.00246431	0.00209002	Zm00001d028144/Zm00001d029645/Zm00001d006688/Zm00001d048775	4
blue	GO:0015576	sorbitol transmembrane transporter activity	4/443	21/39324	8.17e-05	0.00246431	0.00209002	Zm00001d028144/Zm00001d029645/Zm00001d006688/Zm00001d048775	4
blue	GO:0015591	D-ribose transmembrane transporter activity	4/443	21/39324	8.17e-05	0.00246431	0.00209002	Zm00001d028144/Zm00001d029645/Zm00001d006688/Zm00001d048775	4
blue	GO:0015752	D-ribose transmembrane transport	4/443	21/39324	8.17e-05	0.00246431	0.00209002	Zm00001d028144/Zm00001d029645/Zm00001d006688/Zm00001d048775	4
blue	GO:0015753	D-xylose transmembrane transport	4/443	21/39324	8.17e-05	0.00246431	0.00209002	Zm00001d028144/Zm00001d029645/Zm00001d006688/Zm00001d048775	4
blue	GO:0015795	sorbitol transport	4/443	21/39324	8.17e-05	0.00246431	0.00209002	Zm00001d028144/Zm00001d029645/Zm00001d006688/Zm00001d048775	4
blue	GO:0015797	mannitol transport	4/443	21/39324	8.17e-05	0.00246431	0.00209002	Zm00001d028144/Zm00001d029645/Zm00001d006688/Zm00001d048775	4
blue	GO:0015757	galactose transmembrane transport	4/443	23/39324	0.000118727	0.00339308	0.00287772	Zm00001d028144/Zm00001d029645/Zm00001d006688/Zm00001d048775	4
blue	GO:0016458	gene silencing	4/443	23/39324	0.000118727	0.00339308	0.00287772	Zm00001d023801/Zm00001d028195/Zm00001d040381/Zm00001d019852	4
blue	GO:0005354	galactose transmembrane transporter activity	4/443	24/39324	0.000141208	0.00393211	0.00333488	Zm00001d028144/Zm00001d029645/Zm00001d006688/Zm00001d048775	4
blue	GO:0015168	glycerol transmembrane transporter activity	4/443	25/39324	0.000166614	0.00452358	0.00383652	Zm00001d028144/Zm00001d029645/Zm00001d006688/Zm00001d048775	4
blue	GO:0035428	NA	5/443	47/39324	0.000184324	0.00488234	0.00414078	Zm00001d028144/Zm00001d028230/Zm00001d029645/Zm00001d006688/Zm00001d048775	5
blue	GO:0015793	glycerol transport	4/443	26/39324	0.000195163	0.00492899	0.00418035	Zm00001d028144/Zm00001d029645/Zm00001d006688/Zm00001d048775	4
blue	GO:0015800	acidic amino acid transport	4/443	26/39324	0.000195163	0.00492899	0.00418035	Zm00001d041842/Zm00001d042619/Zm00001d053143/Zm00001d010231	4
blue	GO:0051445	regulation of meiotic cell cycle	3/443	11/39324	0.00021907	0.00513755	0.00435723	Zm00001d033365/Zm00001d040381/Zm00001d013744	3
blue	GO:0031047	gene silencing by RNA	6/443	76/39324	0.000222046	0.00513755	0.00435723	Zm00001d028210/Zm00001d039718/Zm00001d018531/Zm00001d035764/Zm00001d012166/Zm00001d048086	6
blue	GO:0048453	sepal formation	6/443	76/39324	0.000222046	0.00513755	0.00435723	Zm00001d026273/Zm00001d030101/Zm00001d004810/Zm00001d039638/Zm00001d022028/Zm00001d045507	6
blue	GO:0000280	nuclear division	5/443	49/39324	0.00022495	0.00513755	0.00435723	Zm00001d026273/Zm00001d044540/Zm00001d015064/Zm00001d035764/Zm00001d009374	5
blue	GO:0015798	myo-inositol transport	4/443	27/39324	0.000227074	0.00513755	0.00435723	Zm00001d028144/Zm00001d029645/Zm00001d006688/Zm00001d048775	4
blue	GO:0004568	chitinase activity	5/443	50/39324	0.000247651	0.00548875	0.00465509	Zm00001d032946/Zm00001d042768/Zm00001d043988/Zm00001d035197/Zm00001d037656	5
blue	GO:0015172	acidic amino acid transmembrane transporter activity	4/443	28/39324	0.000262573	0.00570309	0.00483687	Zm00001d041842/Zm00001d042619/Zm00001d053143/Zm00001d010231	4
blue	GO:0000239	pachytene	3/443	12/39324	0.000289653	0.0061679	0.00523109	Zm00001d033365/Zm00001d040381/Zm00001d013744	3
blue	GO:0043090	amino acid import	10/443	229/39324	0.000299176	0.00624817	0.00529916	Zm00001d028144/Zm00001d028230/Zm00001d029645/Zm00001d006688/Zm00001d041842/Zm00001d042619/Zm00001d048775/Zm00001d053143/Zm00001d017095/Zm00001d010231	10
blue	GO:0007127	meiosis I	5/443	53/39324	0.000326276	0.00668559	0.00567014	Zm00001d033365/Zm00001d040381/Zm00001d013744/Zm00001d017043/Zm00001d046131	5
blue	GO:0004867	serine-type endopeptidase inhibitor activity	6/443	82/39324	0.000336071	0.00675875	0.0057322	Zm00001d028580/Zm00001d030086/Zm00001d040710/Zm00001d048660/Zm00001d008548/Zm00001d010025	6
blue	GO:0015175	neutral amino acid transmembrane transporter activity	4/443	32/39324	0.000445046	0.00878764	0.00745293	Zm00001d041842/Zm00001d042619/Zm00001d053143/Zm00001d010231	4
blue	GO:0003688	DNA replication origin binding	3/443	14/39324	0.000471275	0.00913937	0.00775124	Zm00001d023283/Zm00001d052021/Zm00001d018384	3
blue	GO:0000279	M phase	8/443	164/39324	0.000576603	0.0109858	0.00931722	Zm00001d024756/Zm00001d044540/Zm00001d049190/Zm00001d013323/Zm00001d018531/Zm00001d035506/Zm00001d009374/Zm00001d047516	8
blue	GO:0019901	protein kinase binding	7/443	126/39324	0.000587035	0.0109917	0.00932225	Zm00001d033365/Zm00001d040381/Zm00001d013744/Zm00001d036360/Zm00001d022028/Zm00001d010656/Zm00001d012560	7
blue	GO:0015804	neutral amino acid transport	4/443	35/39324	0.000630987	0.0116144	0.00985037	Zm00001d041842/Zm00001d042619/Zm00001d053143/Zm00001d010231	4
blue	GO:0044724	NA	7/443	128/39324	0.000644756	0.0116701	0.00989757	Zm00001d028796/Zm00001d032946/Zm00001d042768/Zm00001d043988/Zm00001d037059/Zm00001d037338/Zm00001d037656	7
blue	GO:0015698	inorganic anion transport	6/443	93/39324	0.000659552	0.0117422	0.00995873	Zm00001d034782/Zm00001d041842/Zm00001d042619/Zm00001d053143/Zm00001d017249/Zm00001d010231	6
blue	GO:0072488	ammonium transmembrane transport	3/443	16/39324	0.000712997	0.0124889	0.0105921	Zm00001d034782/Zm00001d012885/Zm00001d017249	3
blue	GO:0008061	chitin binding	5/443	64/39324	0.000783477	0.0135056	0.0114543	Zm00001d032946/Zm00001d042768/Zm00001d043988/Zm00001d035197/Zm00001d037656	5
blue	GO:0009750	response to fructose	10/443	261/39324	0.000826888	0.0140312	0.0119001	Zm00001d041842/Zm00001d042619/Zm00001d049916/Zm00001d051833/Zm00001d053143/Zm00001d037120/Zm00001d009687/Zm00001d010231/Zm00001d011778/Zm00001d047736	10
blue	GO:0048448	stamen morphogenesis	3/443	18/39324	0.0010217	0.0170703	0.0144775	Zm00001d003927/Zm00001d040837/Zm00001d011543	3
blue	GO:0007000	nucleolus organization	4/443	40/39324	0.0010536	0.0173364	0.0147033	Zm00001d026273/Zm00001d044540/Zm00001d035764/Zm00001d009374	4
blue	GO:0048645	animal organ formation	9/443	227/39324	0.00117323	0.0190169	0.0161285	Zm00001d029526/Zm00001d002599/Zm00001d003927/Zm00001d040837/Zm00001d018024/Zm00001d038224/Zm00001d019852/Zm00001d022028/Zm00001d011543	9
blue	GO:0016538	cyclin-dependent protein serine/threonine kinase regulator activity	3/443	20/39324	0.00140372	0.022368	0.0189706	Zm00001d033365/Zm00001d040381/Zm00001d012560	3
blue	GO:0051253	negative regulation of RNA metabolic process	5/443	73/39324	0.00142117	0.022368	0.0189706	Zm00001d023453/Zm00001d016649/Zm00001d018260/Zm00001d046140/Zm00001d048449	5
blue	GO:0009642	response to light intensity	3/443	21/39324	0.00162406	0.0244711	0.0207543	Zm00001d042768/Zm00001d043988/Zm00001d037656	3
blue	GO:0015758	NA	3/443	21/39324	0.00162406	0.0244711	0.0207543	Zm00001d028230/Zm00001d029645/Zm00001d048775	3
blue	GO:0045787	positive regulation of cell cycle	3/443	21/39324	0.00162406	0.0244711	0.0207543	Zm00001d039638/Zm00001d022028/Zm00001d012166	3
blue	GO:0030003	cellular cation homeostasis	8/443	193/39324	0.00164493	0.0244711	0.0207543	Zm00001d007397/Zm00001d041842/Zm00001d042619/Zm00001d043782/Zm00001d053143/Zm00001d019327/Zm00001d010231/Zm00001d011778	8
blue	GO:2000762	regulation of phenylpropanoid metabolic process	9/443	241/39324	0.00177033	0.0259808	0.0220347	Zm00001d026371/Zm00001d003048/Zm00001d007486/Zm00001d041842/Zm00001d042619/Zm00001d043782/Zm00001d053143/Zm00001d010231/Zm00001d000358	9
blue	GO:0009555	pollen development	11/443	341/39324	0.00185106	0.0268034	0.0227323	Zm00001d024866/Zm00001d028210/Zm00001d004810/Zm00001d039718/Zm00001d042345/Zm00001d042549/Zm00001d051865/Zm00001d018531/Zm00001d035764/Zm00001d012166/Zm00001d048086	11
blue	GO:0005615	extracellular space	9/443	244/39324	0.0019254	0.0272611	0.0231205	Zm00001d032046/Zm00001d040710/Zm00001d042768/Zm00001d043988/Zm00001d013261/Zm00001d015839/Zm00001d037656/Zm00001d037835/Zm00001d010422	9
blue	GO:0005355	glucose transmembrane transporter activity	4/443	47/39324	0.00193287	0.0272611	0.0231205	Zm00001d028144/Zm00001d029645/Zm00001d006688/Zm00001d048775	4
blue	GO:0006342	chromatin silencing	7/443	157/39324	0.00210646	0.0293284	0.0248739	Zm00001d026273/Zm00001d004810/Zm00001d041606/Zm00001d044540/Zm00001d015802/Zm00001d021433/Zm00001d009374	7
blue	GO:0010224	response to UV-B	8/443	203/39324	0.00225387	0.0309835	0.0262776	Zm00001d028210/Zm00001d003322/Zm00001d039891/Zm00001d043595/Zm00001d014990/Zm00001d017043/Zm00001d022028/Zm00001d048086	8
blue	GO:0015837	amine transport	5/443	83/39324	0.00250703	0.034033	0.0288638	Zm00001d004633/Zm00001d041842/Zm00001d042619/Zm00001d053143/Zm00001d010231	5
blue	GO:0022890	inorganic cation transmembrane transporter activity	3/443	25/39324	0.00271642	0.0364201	0.0308884	Zm00001d034782/Zm00001d002996/Zm00001d017249	3
blue	GO:0006862	nucleotide transport	6/443	125/39324	0.00300661	0.0398192	0.0337713	Zm00001d041842/Zm00001d042619/Zm00001d053143/Zm00001d017095/Zm00001d021991/Zm00001d010231	6
blue	GO:0019375	galactolipid biosynthetic process	7/443	168/39324	0.00307528	0.040238	0.0341264	Zm00001d029460/Zm00001d007783/Zm00001d016301/Zm00001d018429/Zm00001d008600/Zm00001d011734/Zm00001d012036	7
blue	GO:0043269	regulation of ion transport	5/443	88/39324	0.00323183	0.0417829	0.0354367	Zm00001d041842/Zm00001d042619/Zm00001d053143/Zm00001d017095/Zm00001d010231	5
blue	GO:0031507	heterochromatin assembly	3/443	27/39324	0.00339755	0.0429859	0.036457	Zm00001d039638/Zm00001d022028/Zm00001d012166	3
blue	GO:0006032	chitin catabolic process	4/443	55/39324	0.0034442	0.0429859	0.036457	Zm00001d032946/Zm00001d042768/Zm00001d043988/Zm00001d037656	4
blue	GO:0015696	ammonium transport	5/443	90/39324	0.00356012	0.0429859	0.036457	Zm00001d041842/Zm00001d042619/Zm00001d053143/Zm00001d017095/Zm00001d010231	5
blue	GO:0016572	histone phosphorylation	5/443	90/39324	0.00356012	0.0429859	0.036457	Zm00001d026273/Zm00001d031766/Zm00001d040381/Zm00001d035764/Zm00001d021433	5
blue	GO:0016705	oxidoreductase activity, acting on paired donors, with incorporation or reduction of molecular oxygen	9/443	268/39324	0.00359451	0.0429859	0.036457	Zm00001d034107/Zm00001d002626/Zm00001d050955/Zm00001d053586/Zm00001d015579/Zm00001d015839/Zm00001d035178/Zm00001d011925/Zm00001d047418	9
blue	GO:1900378	positive regulation of secondary metabolite biosynthetic process	7/443	173/39324	0.00361432	0.0429859	0.036457	Zm00001d003048/Zm00001d007486/Zm00001d041842/Zm00001d042619/Zm00001d043782/Zm00001d053143/Zm00001d010231	7
blue	GO:0051726	regulation of cell cycle	6/443	130/39324	0.0036481	0.0429859	0.036457	Zm00001d023462/Zm00001d039718/Zm00001d044540/Zm00001d049190/Zm00001d035764/Zm00001d009374	6
blue	GO:0055072	iron ion homeostasis	4/443	56/39324	0.00367664	0.0429859	0.036457	Zm00001d003559/Zm00001d007397/Zm00001d036965/Zm00001d019327	4
blue	GO:0000226	microtubule cytoskeleton organization	8/443	220/39324	0.00368112	0.0429859	0.036457	Zm00001d028195/Zm00001d002599/Zm00001d039638/Zm00001d041714/Zm00001d037371/Zm00001d045507/Zm00001d047516/Zm00001d048299	8
brown	GO:0042542	response to hydrogen peroxide	26/415	315/39324	8.92e-16	9.5e-13	9.1e-13	Zm00001d028408/Zm00001d028926/Zm00001d028931/Zm00001d029557/Zm00001d031325/Zm00001d032789/Zm00001d003554/Zm00001d004460/Zm00001d007031/Zm00001d039566/Zm00001d039933/Zm00001d039942/Zm00001d052194/Zm00001d038857/Zm00001d019966/Zm00001d022307/Zm00001d008573/Zm00001d008841/Zm00001d011496/Zm00001d012041/Zm00001d012710/Zm00001d044728/Zm00001d044874/Zm00001d045064/Zm00001d045336/Zm00001d047582	26
brown	GO:0009644	response to high light intensity	24/415	347/39324	5.54e-13	2.95e-10	2.83e-10	Zm00001d028408/Zm00001d028931/Zm00001d029350/Zm00001d029557/Zm00001d031325/Zm00001d032789/Zm00001d003554/Zm00001d004460/Zm00001d007031/Zm00001d039566/Zm00001d039933/Zm00001d039942/Zm00001d052194/Zm00001d017199/Zm00001d038857/Zm00001d019966/Zm00001d022307/Zm00001d008841/Zm00001d012041/Zm00001d012710/Zm00001d044728/Zm00001d044874/Zm00001d045336/Zm00001d047582	24
brown	GO:0010286	heat acclimation	16/415	148/39324	5.46e-12	1.94e-09	1.86e-09	Zm00001d024903/Zm00001d025360/Zm00001d026021/Zm00001d027720/Zm00001d028408/Zm00001d029217/Zm00001d031325/Zm00001d039933/Zm00001d039942/Zm00001d051420/Zm00001d052194/Zm00001d017199/Zm00001d037453/Zm00001d012322/Zm00001d044728/Zm00001d044874	16
brown	GO:0009408	response to heat	23/415	406/39324	9.54e-11	2.54e-08	2.43e-08	Zm00001d028931/Zm00001d029557/Zm00001d029672/Zm00001d032789/Zm00001d003554/Zm00001d004460/Zm00001d004976/Zm00001d005888/Zm00001d007031/Zm00001d039566/Zm00001d041719/Zm00001d037232/Zm00001d038857/Zm00001d019966/Zm00001d020827/Zm00001d022307/Zm00001d008573/Zm00001d008841/Zm00001d012041/Zm00001d012710/Zm00001d044815/Zm00001d045336/Zm00001d047582	23
brown	GO:0034976	response to endoplasmic reticulum stress	16/415	282/39324	6.86e-08	1.46e-05	1.4e-05	Zm00001d032789/Zm00001d033171/Zm00001d001881/Zm00001d007031/Zm00001d039566/Zm00001d039933/Zm00001d039942/Zm00001d052194/Zm00001d038857/Zm00001d019966/Zm00001d022307/Zm00001d008841/Zm00001d012710/Zm00001d044728/Zm00001d044874/Zm00001d045336	16
brown	GO:0051082	unfolded protein binding	16/415	332/39324	6.19e-07	0.000109939	0.000105294	Zm00001d024903/Zm00001d028968/Zm00001d032789/Zm00001d007031/Zm00001d039566/Zm00001d041719/Zm00001d052194/Zm00001d052947/Zm00001d038456/Zm00001d020827/Zm00001d020902/Zm00001d022307/Zm00001d008841/Zm00001d044815/Zm00001d044874/Zm00001d045036	16
brown	GO:0042026	protein refolding	5/415	23/39324	3.68e-06	0.00055936	0.000535726	Zm00001d032789/Zm00001d034919/Zm00001d017567/Zm00001d038857/Zm00001d045544	5
brown	GO:0005507	copper ion binding	14/415	325/39324	1.12e-05	0.00148586	0.00142308	Zm00001d029191/Zm00001d030698/Zm00001d032789/Zm00001d003309/Zm00001d004057/Zm00001d007031/Zm00001d040880/Zm00001d051420/Zm00001d015829/Zm00001d038857/Zm00001d022307/Zm00001d022505/Zm00001d008386/Zm00001d047760	14
brown	GO:0008219	cell death	7/415	83/39324	2.89e-05	0.00341684	0.00327247	Zm00001d015829/Zm00001d017567/Zm00001d009087/Zm00001d010586/Zm00001d045544/Zm00001d048360/Zm00001d010249	7
brown	GO:0051259	protein complex oligomerization	4/415	20/39324	5.18e-05	0.00551786	0.00528471	Zm00001d003554/Zm00001d039942/Zm00001d051245/Zm00001d044728	4
brown	GO:0051085	chaperone cofactor-dependent protein refolding	4/415	22/39324	7.69e-05	0.00744809	0.00713339	Zm00001d007031/Zm00001d017567/Zm00001d022307/Zm00001d045544	4
brown	GO:0015824	proline transport	8/415	136/39324	0.000104489	0.00927342	0.00888158	Zm00001d026021/Zm00001d032969/Zm00001d034270/Zm00001d042473/Zm00001d009106/Zm00001d011782/Zm00001d045064/Zm00001d047814	8
green	GO:0016984	ribulose-bisphosphate carboxylase activity	3/156	10/39324	7.2e-06	0.00358881	0.00326834	Zm00001d051485/Zm00001d045698/Zm00001d000279	3
green	GO:0010167	response to nitrate	8/156	270/39324	1.34e-05	0.00358881	0.00326834	Zm00001d043569/Zm00001d035055/Zm00001d035854/Zm00001d036370/Zm00001d021167/Zm00001d021442/Zm00001d009399/Zm00001d012746	8
green	GO:0019253	reductive pentose-phosphate cycle	3/156	23/39324	0.000102309	0.0151579	0.0138044	Zm00001d051485/Zm00001d045698/Zm00001d000279	3
green	GO:0004497	monooxygenase activity	6/156	195/39324	0.000134975	0.0151579	0.0138044	Zm00001d040764/Zm00001d048710/Zm00001d050323/Zm00001d051485/Zm00001d045698/Zm00001d000279	6
green	GO:0015706	nitrate transport	7/156	282/39324	0.000141928	0.0151579	0.0138044	Zm00001d043569/Zm00001d035055/Zm00001d035854/Zm00001d036370/Zm00001d021167/Zm00001d009399/Zm00001d012746	7
turquoise	GO:0042542	response to hydrogen peroxide	51/664	315/39324	2.24e-34	2.87e-31	2.69e-31	Zm00001d025305/Zm00001d025508/Zm00001d028362/Zm00001d028531/Zm00001d028588/Zm00001d031736/Zm00001d031740/Zm00001d033872/Zm00001d033990/Zm00001d034368/Zm00001d034667/Zm00001d002823/Zm00001d003857/Zm00001d005460/Zm00001d007271/Zm00001d007411/Zm00001d039944/Zm00001d050119/Zm00001d050430/Zm00001d051306/Zm00001d052738/Zm00001d054043/Zm00001d012955/Zm00001d013507/Zm00001d013842/Zm00001d014486/Zm00001d0…	51
turquoise	GO:0009644	response to high light intensity	51/664	347/39324	2.88e-32	1.84e-29	1.72e-29	Zm00001d025305/Zm00001d025508/Zm00001d028362/Zm00001d028531/Zm00001d028588/Zm00001d031736/Zm00001d031740/Zm00001d033872/Zm00001d033990/Zm00001d034368/Zm00001d034667/Zm00001d002823/Zm00001d003857/Zm00001d005460/Zm00001d007271/Zm00001d007411/Zm00001d050119/Zm00001d050430/Zm00001d051306/Zm00001d052738/Zm00001d054043/Zm00001d012955/Zm00001d013507/Zm00001d013842/Zm00001d014486/Zm00001d014792/Zm00001d0…	51
turquoise	GO:0009408	response to heat	51/664	406/39324	6.23e-29	2.66e-26	2.49e-26	Zm00001d024635/Zm00001d025305/Zm00001d025508/Zm00001d028362/Zm00001d028396/Zm00001d028531/Zm00001d028588/Zm00001d031736/Zm00001d031740/Zm00001d032546/Zm00001d033872/Zm00001d033990/Zm00001d034368/Zm00001d034667/Zm00001d003857/Zm00001d005460/Zm00001d007042/Zm00001d007411/Zm00001d039944/Zm00001d050119/Zm00001d050430/Zm00001d052738/Zm00001d054043/Zm00001d012955/Zm00001d013507/Zm00001d013842/Zm00001d0…	51
turquoise	GO:0010286	heat acclimation	23/664	148/39324	8.58e-16	2.75e-13	2.57e-13	Zm00001d031332/Zm00001d002823/Zm00001d005698/Zm00001d006008/Zm00001d007271/Zm00001d042056/Zm00001d051306/Zm00001d052855/Zm00001d014486/Zm00001d017401/Zm00001d017547/Zm00001d017645/Zm00001d018298/Zm00001d038806/Zm00001d019576/Zm00001d020898/Zm00001d021414/Zm00001d008577/Zm00001d046204/Zm00001d047726/Zm00001d047841/Zm00001d048073/Zm00001d042756	23
turquoise	GO:0034976	response to endoplasmic reticulum stress	26/664	282/39324	3.44e-12	8.8e-10	8.23e-10	Zm00001d025305/Zm00001d028362/Zm00001d028531/Zm00001d031740/Zm00001d002823/Zm00001d003857/Zm00001d005460/Zm00001d005766/Zm00001d050119/Zm00001d050430/Zm00001d051306/Zm00001d013507/Zm00001d013842/Zm00001d017401/Zm00001d017809/Zm00001d018298/Zm00001d038806/Zm00001d008577/Zm00001d009556/Zm00001d010368/Zm00001d010529/Zm00001d046204/Zm00001d046471/Zm00001d047542/Zm00001d047841/Zm00001d048073	26
turquoise	GO:0051082	unfolded protein binding	25/664	332/39324	6.72e-10	1.43e-07	1.34e-07	Zm00001d024635/Zm00001d025305/Zm00001d031332/Zm00001d034368/Zm00001d003857/Zm00001d005460/Zm00001d006008/Zm00001d039259/Zm00001d052855/Zm00001d052948/Zm00001d013507/Zm00001d013842/Zm00001d014792/Zm00001d018297/Zm00001d018298/Zm00001d018349/Zm00001d036401/Zm00001d038250/Zm00001d038879/Zm00001d039000/Zm00001d020898/Zm00001d009556/Zm00001d009783/Zm00001d047542/Zm00001d047726	25
turquoise	GO:0005788	endoplasmic reticulum lumen	11/664	77/39324	7.14e-08	1.3e-05	1.22e-05	Zm00001d025508/Zm00001d005460/Zm00001d007271/Zm00001d054043/Zm00001d014792/Zm00001d014993/Zm00001d017809/Zm00001d036401/Zm00001d020687/Zm00001d009783/Zm00001d047726	11
turquoise	GO:0042470	melanosome	7/664	26/39324	1.89e-07	3.02e-05	2.83e-05	Zm00001d025305/Zm00001d003857/Zm00001d054043/Zm00001d014792/Zm00001d014993/Zm00001d036401/Zm00001d020687	7
turquoise	GO:0006984	ER-nucleus signaling pathway	20/664	313/39324	4.85e-07	6.9e-05	6.46e-05	Zm00001d025726/Zm00001d028307/Zm00001d028531/Zm00001d034109/Zm00001d034867/Zm00001d005936/Zm00001d007042/Zm00001d042056/Zm00001d043543/Zm00001d035677/Zm00001d036936/Zm00001d037687/Zm00001d038879/Zm00001d020687/Zm00001d022044/Zm00001d022542/Zm00001d009783/Zm00001d010368/Zm00001d010667/Zm00001d046467	20
turquoise	GO:0032440	2-alkenal reductase [NAD(P)+] activity	17/664	246/39324	1.19e-06	0.000152506	0.000142724	Zm00001d028630/Zm00001d001877/Zm00001d039944/Zm00001d042922/Zm00001d048687/Zm00001d013842/Zm00001d017809/Zm00001d017932/Zm00001d036788/Zm00001d037700/Zm00001d037717/Zm00001d038061/Zm00001d009948/Zm00001d009950/Zm00001d009985/Zm00001d010529/Zm00001d048073	17
turquoise	GO:0002679	respiratory burst involved in defense response	15/664	216/39324	4.72e-06	0.000507339	0.000474796	Zm00001d026094/Zm00001d031736/Zm00001d034417/Zm00001d001774/Zm00001d005766/Zm00001d005936/Zm00001d041955/Zm00001d043543/Zm00001d052738/Zm00001d053433/Zm00001d016719/Zm00001d017462/Zm00001d017671/Zm00001d035677/Zm00001d022044	15
turquoise	GO:0009873	ethylene-activated signaling pathway	18/664	302/39324	4.76e-06	0.000507339	0.000474796	Zm00001d026184/Zm00001d028017/Zm00001d028307/Zm00001d034417/Zm00001d001774/Zm00001d042056/Zm00001d043543/Zm00001d051239/Zm00001d051355/Zm00001d052229/Zm00001d053220/Zm00001d017462/Zm00001d035677/Zm00001d038216/Zm00001d009103/Zm00001d010201/Zm00001d045120/Zm00001d046471	18
turquoise	GO:0009740	gibberellic acid mediated signaling pathway	10/664	112/39324	2.13e-05	0.00209399	0.00195967	Zm00001d023248/Zm00001d033369/Zm00001d033791/Zm00001d034898/Zm00001d005931/Zm00001d039634/Zm00001d039977/Zm00001d008562/Zm00001d045120/Zm00001d047045	10
turquoise	GO:0006987	NA	4/664	11/39324	2.42e-05	0.00221178	0.0020699	Zm00001d054043/Zm00001d014993/Zm00001d020687/Zm00001d009783	4
turquoise	GO:0009693	ethylene biosynthetic process	13/664	206/39324	5.43e-05	0.00463382	0.00433659	Zm00001d024843/Zm00001d029955/Zm00001d034417/Zm00001d001774/Zm00001d005936/Zm00001d006821/Zm00001d041955/Zm00001d042056/Zm00001d043258/Zm00001d014491/Zm00001d017645/Zm00001d035677/Zm00001d021414	13
turquoise	GO:0030544	Hsp70 protein binding	4/664	14/39324	7.05e-05	0.00563811	0.00527646	Zm00001d028588/Zm00001d034667/Zm00001d012955/Zm00001d021120	4
turquoise	GO:0010029	regulation of seed germination	8/664	90/39324	0.000145594	0.0109624	0.0102592	Zm00001d027976/Zm00001d028396/Zm00001d033786/Zm00001d049218/Zm00001d017397/Zm00001d017547/Zm00001d037221/Zm00001d010652	8
turquoise	GO:0071495	cellular response to endogenous stimulus	9/664	116/39324	0.00016213	0.0115293	0.0107897	Zm00001d023402/Zm00001d023411/Zm00001d003451/Zm00001d039424/Zm00001d018191/Zm00001d037165/Zm00001d038446/Zm00001d010048/Zm00001d044950	9
turquoise	GO:0010608	posttranscriptional regulation of gene expression	5/664	33/39324	0.000216943	0.0142387	0.0133253	Zm00001d031332/Zm00001d006008/Zm00001d052855/Zm00001d014486/Zm00001d020898	5
turquoise	GO:0030968	endoplasmic reticulum unfolded protein response	16/664	336/39324	0.000222479	0.0142387	0.0133253	Zm00001d025726/Zm00001d028307/Zm00001d034109/Zm00001d034867/Zm00001d005936/Zm00001d041955/Zm00001d042056/Zm00001d043543/Zm00001d015091/Zm00001d035677/Zm00001d036936/Zm00001d038879/Zm00001d022044/Zm00001d022542/Zm00001d010667/Zm00001d046467	16
turquoise	GO:0030496	midbody	4/664	19/39324	0.000255172	0.0155534	0.0145557	Zm00001d054043/Zm00001d014792/Zm00001d014993/Zm00001d036401	4
turquoise	GO:0031072	heat shock protein binding	12/664	213/39324	0.000298616	0.017374	0.0162596	Zm00001d024635/Zm00001d034368/Zm00001d039259/Zm00001d051306/Zm00001d017401/Zm00001d018297/Zm00001d038250/Zm00001d038879/Zm00001d039000/Zm00001d009556/Zm00001d009783/Zm00001d047726	12
turquoise	GO:0051131	chaperone-mediated protein complex assembly	3/664	10/39324	0.000526388	0.0292946	0.0274155	Zm00001d002823/Zm00001d051306/Zm00001d017401	3
turquoise	GO:0031348	negative regulation of defense response	17/664	404/39324	0.000594894	0.0317277	0.0296925	Zm00001d025726/Zm00001d028170/Zm00001d028307/Zm00001d028531/Zm00001d028916/Zm00001d033346/Zm00001d034867/Zm00001d002369/Zm00001d005766/Zm00001d007042/Zm00001d043543/Zm00001d053265/Zm00001d015091/Zm00001d037221/Zm00001d021943/Zm00001d022044/Zm00001d008919	17
turquoise	GO:0043025	neuronal cell body	3/664	12/39324	0.000941015	0.04818	0.0450895	Zm00001d025305/Zm00001d003857/Zm00001d018392	3
