## Supplementary material for "The ZmHSF20–ZmHSF4–ZmCesA2 module regulates heat stress tolerance in maize": Supplemnet Table 4

### Sheet: Sheet1
Supplementary Data Set S4. List of primers used in this article.
Primers for quantitative real-time PCR
Primer name	Primer sequences (5'-3')
ACTIN-F	CGATTGAGCATGGCATTGTCA
ACTIN-R	CCCACTAGCGTACAACGAA
ZmHSP20-F	TCACCATCGCGAAGACACACTG
ZmHSP20-R	AGAAACTCCACCCGATCAAAGCTG
ZmHSP70-1-F	TGAGATATATCGCCGCCTTCCC
ZmHSP70-1-R	TAGTCGTCACTCGTCGTCGTTG
ZmHSP70-2-F	TGGTGTTCCGCAGATCGAAGTC
ZmHSP70-2-R	TGTCCACGGCAGTGACAGAAAG
ZmCesA-F	TGCACTGCTCCCGTGTACAAAC
ZmCesA-R	TGTTCCACTGGCAGATGCACATTC
ZmCesA2-F	GCCCATTTCAGCGTTGTTTCCC
ZmCesA2-R	ATTCAGGAATCGGCAGGAGGAC
ZmCesA12-F	ACCACGCTGCTCATCATTAACGTC
ZmCesA12-R	TTGTTGATGGCGTCGGAGATGC
ZmCesA13-F	AACAGGATAGACGGCGGGAAAG
ZmCesA13-R	TGCCGCTAAGTGAAGCGAAAG
ZmHSF20-F	CCAGCTCAACACCTACGGATTC
ZmHSF20-R	GTCGTTGGCAAACTCCCATCTG
ZmHSF4-F	GCCGCGGAAGATCAACTTCTTG
ZmHSF4-R	AGGTAGAAAGCAGCCGACAAACTG
ZmGAT5-F	ACCCACTCTTGCCATCAAACCC
ZmGAT5-R	TGGACTGGCTGACTCGTCATTG
ZmPAL1-F	TTCAACTTGAGAGAGGAGGTAGCG
ZmPAL1-R	GGTTGGTGGCGTTTGTTTGTCC
ZmF5H-F	GAGCTCATCTTCAACCTGACCAAG
ZmF5H-R	AGGAAGTCGACGACGTTGAAGG
Primers for constructs in plant transformation
Primer name	Primer sequences (5'-3')
ZmHSF20-MYC -F	AGATCTTCCAATACTTATGGCGTTGCCGGCGGCGGGGACGC
ZmHSF20-MYC-R	CGGATCCCCAATACTTCATTTCAGC CCTAGACTGA GGCTC
ZmHSF4-MYC -F	AGATCTTCCAATACTTATGGACTCAACGCTGAACCAGGTGA
ZmHSF4-MYC-R	CGGATCCCCAATACTCTAATTGCTAGATGTTGGGCCATCT
ZmHSF20-GFP-F	CCAAATCGACTCTAGAAAGCTTATGGCGTTGCCGGCGGCGGG
ZmHSF20-GFP-R	CGCCCTTGCTCACCATGGTACCTTTCAGCCCTAGACTGA
ZmHSF4-GFP -F	CCAAATCGACTCTAGAAAGCTTATGGACTCAACGCTGAACCA
ZmHSF4-GFP-R	CGCCCTTGCTCACCATGGTACCCTAATTGCTAGATGTTGGGC
Primers for genotyping
Primer name	Primer sequence (5'-3')
ZmHSF20-crispr-F	ATGAGAATGTAAGTGTGTGGAGAT
ZmHSF20-crispr-R	GAAGGTGCTTCTCGCCTCTC
ZmHSF4-crispr-F	TGTTCCCTATCCCCGTGCTA
ZmHSF4-crispr-R	AGTGTTGTGTTTGGGAGCTGA
Primers for EMSA assays
Primer name	Primer sequence (5'-3')
ZmHSF20-His-F	ACAGCAAATGGGTCGGGATCCGATGGCGTTGCCGGCGGCGGG
ZmHSF20-His-R	GCTCGAGTGCGGCCGCAAGCTTTCATTTCAGC CCTAGACTGA
ZmHSF4-His-F	ACAGCAAATGGGTCGGGATCCGATGGACTCAACGCTGAACCA
ZmHSF4-His-R	GCTCGAGTGCGGCCGCAAGCTTCTAATTGCTAGATGTTGGGC
Primers for yeast one-hybrid assays and transcriptional activation activity assay
Primer name	Primer sequence (5'-3')
BD-ZmHSF20-F	GCCATGGAGGCCGAATTCGAATTCATGGCGTTGCCGGCGGCGGG
BD-ZmHSF20-R	ACGGATCCCCGGGAATTCTCATTTCAGC CCTAGACTGA
AD-ZmHSF20-F	CCATGGAGGCCAGTGAATTCATGGCGTTGCCGGCGGCGGG
AD-ZmHSF20-R	AGCTCGAGCTCGATGGATCCTCATTTCAGCCCTAGACTGA
pHIS2-ProZmHSF4-F	ATACGACTCACTGAATTCCCGGGTGGAGATGAGAGGCCGCTAA
pHIS2-ProZmHSF4-R	GCGAACGCGTGAGCTCCCCGGGCCGGATCCTACCCTCCTA AT
pHIS2-ProZmHSF11-F	ATACGACTCACTGAATTCCCGGGCAGAGCAGATCTTAATGTT
pHIS2-ProZmHSF11-R	GCGAACGCGTGAGCTCCCCGGGTCAACAGAGCGAACTTAGAG
pHIS2-ProZmHSF12-F	ATACGACTCACTGAATTCCCGGGGTTAGCTATAGACGACTGCT
pHIS2-ProZmHSF12-R	GCGAACGCGTGAGCTCCCCGGGCCGGCGGAGG GCGCGGTGGT
pHIS2-ProZmHSF13-F	ATACGACTCACTGAATTCCCGGGTTCCTGTTGGCTTTAACAAA
pHIS2-ProZmHSF13-R	GCGAACGCGTGAGCTCCCCGGGCTCGCCACGGCTGCTGCCAA
pHIS2-ProZmHSF14-F	ATACGACTCACTGAATTCCCGGGTCGAGCCTTTAGCATGCCCT
pHIS2-ProZmHSF14-R	GCGAACGCGTGAGCTCCCCGGGCGCGACGGACGATGCGGAAA
pHIS2-ProZmHSF17-F	ATACGACTCACTGAATTCCCGGGTATCCCTTGCTGCAAGCAAT
pHIS2-ProZmHSF17-R	GCGAACGCGTGAGCTCCCCGGGGGCCGCAGCGCCAGCAACCC
pHIS2-ProZmHSF24-F	TACGACTCACTGAATTCCCGGGGTAGAGAGTAAATAAGGTT
pHIS2-ProZmHSF24-R	GCGAACGCGTGAGCTCCCCGGGACTCGATTCGAGCGATTAGG
Primer for transient transactivation assays
Primer name	Primer sequence (5'-3')
ZmHSF20-62SK-F	GCTCTAGAACTAGTGGATCCATGGCGTTGCCGGCGGCGGG
ZmHSF20-62SK-R	TCGACGGTATCGATAAGCTTTCATTTCAGCCCTAGACTGA
ZmHSF4-62SK-F	GCTCTAGAACTAGTGGATCCATGGACTCAACGCTGAACCA
ZmHSF4-62SK-R	TCGACGGTATCGATAAGCTTCTAATTGCTAGATGTTGGGC
ZmCesA2-0800-F	GGTATCGATAAGCTTGGAGAAATAAGCTTAATTCA
ZmCesA2-0800-R	AACTAGTGGATCCCCCACAGGTATGGGTTGCCTTC
ZmHSF4-0800-F	GGTATCGATAAGCTTGATAGAACAGGATGAGGTGGAACG
ZmHSF4-0800-R	AACTAGTGGATCCCCATCCTACCCTCCTAATCCGA GT
Probes sequence of EMSA
Probe primer name	Probe primer sequence (5'-3')
ZmCesA2-P2-Biotin-F	ATTTACTACTGAAATTTATAAGGATTTGCA
ZmCesA2-P2-Biotin-R	TGCAAATCCTTATAAATTTCAGTAGTAAAT
ZmCesA2-P2-MUTANT-F	ATTTACTACTAAAAAAAATAAGGATTTGCA
ZmCesA2-P2-MUTANT-R	TGCAAATCCTTATTTTTTTTAGTAGTAAAT
ZmCesA2-P2-cold-F	ATTTACTACTGAAATTTATAAGGATTTGCA
ZmCesA2-P2-cold-R	TGCAAATCCTTATAAATTTCAGTAGTAAAT
ZmHSF4-P1-Biotin-F	GCCTTCCAGAACCTTCCTTTCCCGAAATAG
ZmHSF4-P1-Biotin-R	CTATTTCGGGAAAGGAAGGTTCTGGAAGG
ZmHSF4-P1-MUTANT-F	GCCTTCCAAAAAAAAAAAAAAAAAAATAG
ZmHSF4-P1-MUTANT-R	CTATTTTTTTTTTTTTTTTTTTGGAAGGC
ZmHSF4-P1-cold-F	GCCTTCCAGAACCTTCCTTTCCCGAAATAG
ZmHSF4-P1-cold-R	CTATTTCGGGAAAGGAAGGTTCTGGAAGG
Primer for CUT&Tag assay assays
Primer name	Primer sequence (5'-3')
TUB2-F	AGCATGGTAACTAGATGTG
TUB2-R	GAAGCCTACTGTCAGA
ZmCesA2-P1/P2-F	TAGACTTGCGTGTTTGCAAT
ZmCesA2-P1/P2-R	AGCTCTCTTTCGCCTGGC
ZmHSF4-P1-F	ATCGCGACCCTTTCCTCCT
ZmHSF4-P1-R	TCAGCAGCCTACTAGAT
ZmHSF12-P1/P2-F	ATCCAATGACCAGACGACGCT
ZmHSF12-P1/P2-R	CATGGGTGGTGTTCTGCT
ZmHSF12-P3-F	TAAACACGCTCGTTACCGAG
ZmHSF12-P3-R	TGTTGGTGCTTATTCACACT
ZmHSF17-P1-F	TCTGTGCCAAGTTCTGC
ZmHSF17-P1-R	TTCAGTTGAGTAGAGATGGCT
ZmHSF17-P2-F	ACGTCACCTTACCCGCT
ZmHSF17-P2-R	ACGACGACGACTTTATA
Restriction enzymes for plasmid constructions
Vector name	Restriction enzymes
pGADT7	EcoRI BamHI
pGBKT7	EcoRI
pSuper:1300-GFP	HindIII KpnI
PHIS2	XmaI
pET28a	BamHI HindIII
pGreenII 62-SK	BamHI HindIII
pGreenII 0800-LUC	BamHI HindIII
pBCXUN-MYC	XcmI
