## Supplementary material for "The ZmHSF20–ZmHSF4–ZmCesA2 module regulates heat stress tolerance in maize": Supplemnet Table 5

### Sheet: Sheet1
Supplemental Data Set S5. Statistical analyses.
Figure 2B
ANOVA table	SS	DF	MS	F (DFn, DFd)	P value
Treatment (between columns)	326.7	2	163.3	F (2, 6) = 26.36	P=0.0011
Residual (within columns)	37.18	6	6.196
Total	363.8	8
Tukey's multiple comparisons test	Mean Diff.	95.00% CI of diff.	Significant?	Summary	Adjusted P Value
WT vs. OE-ZmHsf20#1	-14.08	-20.32 to -7.847	Yes	****	0.0011
WT vs. OE-ZmHsf20#2	-10.86	-17.10 to -4.624	Yes	****	0.0042
OE-ZmHsf20#1 vs. OE-ZmHsf20#2	3.223	-3.013 to 9.459	No	ns	0.3213
Figure 2E
ANOVA table	SS	DF	MS	F (DFn, DFd)	P value
Treatment (between columns)	3737	2	1869	F (2, 15) = 24.94	P<0.0001
Residual (within columns)	1124	15	74.91
Total	4861	17
Tukey's multiple comparisons test	Mean Diff.	95.00% CI of diff.	Significant?	Summary	Adjusted P Value
WT vs. zmhsf20#1	-31.68	-44.66 to -18.70	Yes	****	<0.0001
WT vs. zmhsf20#2	-29.31	-42.29 to -16.33	Yes	****	<0.0001
zmhsf20#1 vs. zmhsf20#2	2.372	-10.61 to 15.35	No	ns	0.8842
Figure 2F
ANOVA table	SS	DF	MS	F (DFn, DFd)	P value
Treatment (between columns)	5789	2	2895	F (2, 15) = 45.91	P<0.0001
Residual (within columns)	945.8	15	63.05
Total	6735	17
Tukey's multiple comparisons test	Mean Diff.	95.00% CI of diff.	Significant?	Summary	Adjusted P Value
WT vs. OE-ZmHsf20#1	39.84	27.93 to 51.74	Yes	****	<0.0001
WT vs. OE-ZmHsf20#2	35.95	24.05 to 47.86	Yes	***	<0.001
OE-ZmHsf20#1 vs. OE-ZmHsf20#2	-3.883	-15.79 to 8.025	No	ns	0.6805
Figure 2G
ANOVA table	SS	DF	MS	F (DFn, DFd)	P value
Treatment (between columns)	901.3	2	450.6	F (2, 11) = 7.366	P=0.0093
Residual (within columns)	673	11	61.18
Total	1574	13
Tukey's multiple comparisons test	Mean Diff.	95.00% CI of diff.	Significant?	Summary	Adjusted P Value
WT vs. zmhsf20#1	17.25	3.889 to 30.61	Yes	*	0.013
WT vs. zmhsf20#2	16.05	1.875 to 30.22	Yes	*	0.0271
zmhsf20#1 vs. zmhsf20#2	-1.204	-15.37 to 12.97	No	ns	0.9715
Figure 2H
ANOVA table	SS	DF	MS	F (DFn, DFd)	P value
Treatment (between columns)	1288	2	644.2	F (2, 15) = 6.638	P=0.0086
Residual (within columns)	1456	15	97.05
Total	2744	17
Tukey's multiple comparisons test	Mean Diff.	95.00% CI of diff.	Significant?	Summary	Adjusted P Value
WT vs. OE-ZmHsf20#1	-19.38	-34.16 to -4.609	Yes	*	0.0102
WT vs. OE-ZmHsf20#2	-16.04	-30.82 to -1.269	Yes	*	0.0326
OE-ZmHsf20#1 vs. OE-ZmHsf20#2	3.34	-11.43 to 18.11	No	ns	0.8289
Figure 3C
ANOVA table	SS	DF	MS	F (DFn, DFd)	P value
Interaction	7.497	2	3.748	F (2, 12) = 63.89	P<0.0001
Row Factor	7.375	1	7.375	F (1, 12) = 125.7	P<0.0001
Column Factor	7.299	2	3.649	F (2, 12) = 62.20	P<0.0001
Residual	0.704	12	0.05867
Tukey's multiple comparisons test	Mean Diff.	95.00% CI of diff.	Significant?	Summary	Adjusted P Value
TUB2
WT vs. OE-ZmHsf20 (CK)	0.04667	-0.4809 to 0.5743	No	ns	0.9698
WT vs. OE-ZmHsf20 (Heat)	0.03067	-0.4969 to 0.5583	No	ns	0.9868
OE-ZmHsf20 (CK) vs. OE-ZmHsf20 (Heat)	-0.016	-0.5436 to 0.5116	No	ns	0.9964
P1/P2
WT vs. OE-ZmHsf20 (CK)	-0.867	-1.395 to -0.3394	Yes	**	0.0024
WT vs. OE-ZmHsf20 (Heat)	-3.047	-3.575 to -2.520	Yes	****	<0.0001
OE-ZmHsf20 (CK) vs. OE-ZmHsf20 (Heat)	-2.18	-2.708 to -1.653	Yes	****	<0.0001
Figure 3F
Unpaired t test
P value	0.0039
P value summary	**
Significantly different (P < 0.05)?	Yes
One- or two-tailed P value?	Two-tailed
t, df	t=5.976, df=4
Figure 4A
ANOVA table	SS	DF	MS	F (DFn, DFd)	P value
Interaction	15.42	2	7.709	F (2, 12) = 49.93	P<0.0001
Row Factor	19.09	1	19.09	F (1, 12) = 123.7	P<0.0001
Column Factor	15.46	2	7.73	F (2, 12) = 50.07	P<0.0001
Residual	1.853	12	0.1544
Tukey's multiple comparisons test	Mean Diff.	95.00% CI of diff.	Significant?	Summary	Adjusted P Value
TUB2
WT vs. OE-ZmHsf20 (CK)	-0.01267	-0.8686 to 0.8433	No	ns	0.9991
WT vs. OE-ZmHsf20 (Heat)	-0.003667	-0.8596 to 0.8523	No	ns	>0.9999
OE-ZmHsf20 (CK) vs. OE-ZmHsf20 (Heat)	0.009	-0.8469 to 0.8649	No	ns	0.9996
P1
WT vs. OE-ZmHsf20 (CK)	-2.099	-2.955 to -1.243	Yes	****	<0.0001
WT vs. OE-ZmHsf20 (Heat)	-4.533	-5.389 to -3.677	Yes	****	<0.0001
OE-ZmHsf20 (CK) vs. OE-ZmHsf20 (Heat)	-2.434	-3.290 to -1.578	Yes	****	<0.0001
Figure 4D
Unpaired t test
P value	0.0022
P value summary	**
Significantly different (P < 0.05)?	Yes
One- or two-tailed P value?	Two-tailed
t, df	t=6.957, df=4
Figure 4G
ANOVA table	SS	DF	MS	F (DFn, DFd)	P value
Treatment (between columns)	5632	2	2816	F (2, 15) = 23.63	P<0.0001
Residual (within columns)	1787	15	119.2
Total	7419	17
Tukey's multiple comparisons test	Mean Diff.	95.00% CI of diff.	Significant?	Summary	Adjusted P Value
WT vs. zmhsf4#1	38.34	21.97 to 54.71	Yes	****	<0.0001
WT vs. zmhsf4#2	36.65	20.27 to 53.02	Yes	****	<0.0001
zmhsf4#1 vs. zmhsf4#2	-1.697	-18.07 to 14.67	No	ns	0.9609
Figure 4H
ANOVA table	SS	DF	MS	F (DFn, DFd)	P value
Treatment (between columns)	8158	2	4079	F (2, 15) = 26.17	P<0.0001
Residual (within columns)	2338	15	155.9
Total	10496	17
Tukey's multiple comparisons test	Mean Diff.	95.00% CI of diff.	Significant?	Summary	Adjusted P Value
WT vs. OE-ZmHsf4#1	-43.48	-62.20 to -24.76	Yes	****	<0.0001
WT vs. OE-ZmHsf4#2	-46.67	-65.40 to -27.95	Yes	****	<0.0001
OE-ZmHsf4#1 vs. OE-ZmHsf4#2	-3.195	-21.92 to 15.53	No	ns	0.8981
Figure 4I
ANOVA table	SS	DF	MS	F (DFn, DFd)	P value
Treatment (between columns)	1727	2	863.6	F (2, 15) = 6.337	P=0.0101
Residual (within columns)	2044	15	136.3
Total	3771	17
Tukey's multiple comparisons test	Mean Diff.	95.00% CI of diff.	Significant?	Summary	Adjusted P Value
WT vs. zmhsf4#1	-22.39	-39.90 to -4.882	Yes	*	0.0122
WT vs. zmhsf4#2	-18.67	-36.17 to -1.160	Yes	*	0.036
zmhsf4#1 vs. zmhsf4#2	3.722	-13.78 to 21.23	No	ns	0.8469
Figure 4J
ANOVA table	SS	DF	MS	F (DFn, DFd)	P value
Treatment (between columns)	1679	2	839.7	F (2, 15) = 6.541	P=0.0091
Residual (within columns)	1926	15	128.4
Total	3605	17
Tukey's multiple comparisons test	Mean Diff.	95.00% CI of diff.	Significant?	Summary	Adjusted P Value
WT vs. OE-ZmHsf4#1	19.77	2.780 to 36.76	Yes	*	0.022
WT vs. OE-ZmHsf4#2	21.14	4.150 to 38.13	Yes	*	0.0145
OE-ZmHsf4#1 vs. OE-ZmHsf4#2	1.369	-15.62 to 18.36	No	ns	0.9762
Figure 5A
ANOVA table	SS	DF	MS	F (DFn, DFd)	P value
Interaction	1.471	2	0.7353	F (2, 12) = 7.091	P=0.0093
Row Factor	2	1	2	F (1, 12) = 19.29	P=0.0009
Column Factor	1.265	2	0.6323	F (2, 12) = 6.098	P=0.0149
Residual	1.244	12	0.1037
Tukey's multiple comparisons test	Mean Diff.	95.00% CI of diff.	Significant?	Summary	Adjusted P Value
TUB2
WT vs. OE-ZmHsf4 (CK)	0.02967	-0.6718 to 0.7311	No	ns	0.993
WT vs. OE-ZmHsf4 (Heat)	0.05067	-0.6508 to 0.7521	No	ns	0.9798
OE-ZmHsf4 (CK) vs. OE-ZmHsf4 (Heat)	0.021	-0.6804 to 0.7224	No	ns	0.9965
P1/P2
WT vs. OE-ZmHsf4 (CK)	-0.7437	-1.445 to -0.04223	Yes	*	0.0376
WT vs. OE-ZmHsf4 (Heat)	-1.347	-2.048 to -0.6456	Yes	***	0.0007
OE-ZmHsf4 (CK) vs. OE-ZmHsf4 (Heat)	-0.6033	-1.305 to 0.09811	No	ns	0.0952
Figure 5D
Unpaired t test
P value	0.0006
P value summary	***
Significantly different (P < 0.05)?	Yes
One- or two-tailed P value?	Two-tailed
t, df	t=9.829, df=4
Figure 5F
ANOVA table	SS	DF	MS	F (DFn, DFd)	P value
Treatment (between columns)	8356	3	2785	F (3, 8) = 35.56	P<0.0001
Residual (within columns)	626.6	8	78.32
Total	8982	11
Tukey's multiple comparisons test	Mean Diff.	95.00% CI of diff.	Significant?	Summary	Adjusted P Value
WT vs. zmhsf20#1	-38.6	-61.74 to -15.46	Yes	**	0.0031
WT vs. zmhsf4#1	27.11	3.970 to 50.25	Yes	*	0.0233
WT vs. zmhsf20#1 zmhsf4#1	24.56	1.417 to 47.70	Yes	*	0.038
zmhsf20#1 vs. zmhsf4#1	65.71	42.57 to 88.85	Yes	****	<0.0001
zmhsf20#1 vs. zmhsf20#1 zmhsf4#1	63.16	40.02 to 86.30	Yes	***	0.0001
zmhsf4#1 vs. zmhsf20#1 zmhsf4#1	-2.553	-25.69 to 20.59	No	ns	0.9838
Figure S4A
ANOVA table	SS	DF	MS	F (DFn, DFd)	P value
Treatment (between columns)	14.67	2	7.336	F (2, 6) = 20.32	P=0.0021
Residual (within columns)	2.166	6	0.361
Total	16.84	8
Tukey's multiple comparisons test	Mean Diff.	95.00% CI of diff.	Significant?	Summary	Adjusted P Value
WT vs. zmhsf20#1	-3.013	-4.518 to -1.508	Yes	**	0.0021
WT vs. zmhsf20#2	-2.233	-3.738 to -0.7275	Yes	**	0.0092
zmhsf20#1 vs. zmhsf20#2	0.7803	-0.7249 to 2.286	No	ns	0.3195
Figure S4B
ANOVA table	SS	DF	MS	F (DFn, DFd)	P value
Treatment (between columns)	13.56	2	6.781	F (2, 6) = 81.90	P<0.0001
Residual (within columns)	0.4968	6	0.08279
Total	14.06	8
Tukey's multiple comparisons test	Mean Diff.	95.00% CI of diff.	Significant?	Summary	Adjusted P Value
WT vs. zmhsf20#1	-2.787	-3.508 to -2.066	Yes	****	<0.0001
WT vs. zmhsf20#2	-2.371	-3.092 to -1.650	Yes	***	0.0001
zmhsf20#1 vs. zmhsf20#2	0.4153	-0.3055 to 1.136	No	ns	0.2578
Figure S4C
ANOVA table	SS	DF	MS	F (DFn, DFd)	P value
Treatment (between columns)	14.06	2	7.029	F (2, 6) = 48.06	P=0.0002
Residual (within columns)	0.8775	6	0.1463
Total	14.94	8
Tukey's multiple comparisons test	Mean Diff.	95.00% CI of diff.	Significant?	Summary	Adjusted P Value
WT vs. zmhsf20#1	-2.962	-3.920 to -2.004	Yes	***	0.0002
WT vs. zmhsf20#2	-2.152	-3.110 to -1.194	Yes	**	0.0011
zmhsf20#1 vs. zmhsf20#2	0.8097	-0.1484 to 1.768	No	ns	0.0907
Figure S4D
ANOVA table	SS	DF	MS	F (DFn, DFd)	P value
Treatment (between columns)	0.1526	2	0.0763	F (2, 6) = 25.15	P=0.0012
Residual (within columns)	0.0182	6	0.003033
Total	0.1708	8
Tukey's multiple comparisons test	Mean Diff.	95.00% CI of diff.	Significant?	Summary	Adjusted P Value
WT vs. OE-ZmHsf20#1	0.31	0.1720 to 0.4480	Yes	**	0.0011
WT vs. OE-ZmHsf20#2	0.22	0.08202 to 0.3580	Yes	**	0.0065
OE-ZmHsf20#1 vs. OE-ZmHsf20#2	-0.09	-0.2280 to 0.04798	No	ns	0.1926
Figure S4E
ANOVA table	SS	DF	MS	F (DFn, DFd)	P value
Treatment (between columns)	0.3176	2	0.1588	F (2, 6) = 16.45	P=0.0037
Residual (within columns)	0.05793	6	0.009656
Total	0.3756	8
Tukey's multiple comparisons test	Mean Diff.	95.00% CI of diff.	Significant?	Summary	Adjusted P Value
WT vs. OE-ZmHsf20#1	0.44	0.1938 to 0.6862	Yes	**	0.0037
WT vs. OE-ZmHsf20#2	0.3367	0.09050 to 0.5828	Yes	*	0.0135
OE-ZmHsf20#1 vs. OE-ZmHsf20#2	-0.1033	-0.3495 to 0.1428	No	ns	0.4512
Figure S4F
ANOVA table	SS	DF	MS	F (DFn, DFd)	P value
Treatment (between columns)	0.4836	2	0.2418	F (2, 6) = 35.53	P=0.0005
Residual (within columns)	0.04083	6	0.006805
Total	0.5245	8
Tukey's multiple comparisons test	Mean Diff.	95.00% CI of diff.	Significant?	Summary	Adjusted P Value
WT vs. OE-ZmHsf20#1	0.523	0.3163 to 0.7297	Yes	***	0.0006
WT vs. OE-ZmHsf20#2	0.453	0.2463 to 0.6597	Yes	**	0.0013
OE-ZmHsf20#1 vs. OE-ZmHsf20#2	-0.07	-0.2767 to 0.1367	No	ns	0.5816
Figure S7A
ANOVA table	SS	DF	MS	F (DFn, DFd)	P value
Interaction	9.159	2	4.58	F (2, 12) = 28.50	P<0.0001
Row Factor	15.29	1	15.29	F (1, 12) = 95.15	P<0.0001
Column Factor	6.67	2	3.335	F (2, 12) = 20.76	P=0.0001
Residual	1.928	12	0.1607
Tukey's multiple comparisons test	Mean Diff.	95.00% CI of diff.	Significant?	Summary	Adjusted P Value
28℃
WT vs. Zmhsf20-1	0.2473	-0.6258 to 1.120	No	ns	0.736
WT vs. Zmhsf20-2	0.1893	-0.6838 to 1.062	No	ns	0.8339
Zmhsf20-1 vs. Zmhsf20-2	-0.058	-0.9311 to 0.8151	No	ns	0.9829
45℃
WT vs. Zmhsf20-1	-2.936	-3.809 to -2.063	Yes	****	<0.0001
WT vs. Zmhsf20-2	-2.651	-3.524 to -1.778	Yes	****	<0.0001
Zmhsf20-1 vs. Zmhsf20-2	0.2843	-0.5888 to 1.157	No	ns	0.6692
Figure S7B
ANOVA table	SS	DF	MS	F (DFn, DFd)	P value
Interaction	4.305	2	2.152	F (2, 12) = 64.75	P<0.0001
Row Factor	5.722	1	5.722	F (1, 12) = 172.1	P<0.0001
Column Factor	4.938	2	2.469	F (2, 12) = 74.28	P<0.0001
Residual	0.3989	12	0.03324
Tukey's multiple comparisons test	Mean Diff.	95.00% CI of diff.	Significant?	Summary	Adjusted P Value
28℃
WT vs. Zmhsf20-1	-0.08467	-0.4818 to 0.3125	No	ns	0.8389
WT vs. Zmhsf20-2	-0.06	-0.4572 to 0.3372	No	ns	0.915
Zmhsf20-1 vs. Zmhsf20-2	0.02467	-0.3725 to 0.4218	No	ns	0.985
45℃
WT vs. Zmhsf20-1	-2.236	-2.633 to -1.839	Yes	****	<0.0001
WT vs. Zmhsf20-2	-2.049	-2.446 to -1.652	Yes	****	<0.0001
Zmhsf20-1 vs. Zmhsf20-2	0.1867	-0.2105 to 0.5838	No	ns	0.4461
Figure S7C
ANOVA table	SS	DF	MS	F (DFn, DFd)	P value
Interaction	0.05448	2	0.02724	F (2, 12) = 4.724	P=0.0307
Row Factor	0.4854	1	0.4854	F (1, 12) = 84.19	P<0.0001
Column Factor	0.09177	2	0.04589	F (2, 12) = 7.959	P=0.0063
Residual	0.06919	12	0.005766
Tukey's multiple comparisons test	Mean Diff.	95.00% CI of diff.	Significant?	Summary	Adjusted P Value
28℃
WT vs. Zmhsf20-1	-0.069	-0.2344 to 0.09640	No	ns	0.5246
WT vs. Zmhsf20-2	-0.01	-0.1754 to 0.1554	No	ns	0.9858
Zmhsf20-1 vs. Zmhsf20-2	0.059	-0.1064 to 0.2244	No	ns	0.6196
45℃
WT vs. Zmhsf20-1	-0.2503	-0.4157 to -0.08493	Yes	**	0.0043
WT vs. Zmhsf20-2	-0.2733	-0.4387 to -0.1079	Yes	**	0.0023
Zmhsf20-1 vs. Zmhsf20-2	-0.023	-0.1884 to 0.1424	No	ns	0.9274
Figure S7D
ANOVA table	SS	DF	MS	F (DFn, DFd)	P value
Interaction	1.731	2	0.8657	F (2, 12) = 25.64	P<0.0001
Row Factor	1.655	1	1.655	F (1, 12) = 49.02	P<0.0001
Column Factor	0.8568	2	0.4284	F (2, 12) = 12.69	P=0.0011
Residual	0.4051	12	0.03376
Tukey's multiple comparisons test	Mean Diff.	95.00% CI of diff.	Significant?	Summary	Adjusted P Value
28℃
WT vs. Zmhsf20-1	0.2073	-0.1929 to 0.6076	No	ns	0.3803
WT vs. Zmhsf20-2	0.18	-0.2202 to 0.5802	No	ns	0.4756
Zmhsf20-1 vs. Zmhsf20-2	-0.02733	-0.4276 to 0.3729	No	ns	0.9819
45℃
WT vs. Zmhsf20-1	-1.199	-1.600 to -0.7991	Yes	****	<0.0001
WT vs. Zmhsf20-2	-1.021	-1.421 to -0.6204	Yes	****	<0.0001
Zmhsf20-1 vs. Zmhsf20-2	0.1787	-0.2216 to 0.5789	No	ns	0.4805
Figure S9A
ANOVA table	SS	DF	MS	F (DFn, DFd)	P value
Interaction	44.75	4	11.19	F (4, 18) = 105.4	P<0.0001
Row Factor	54.54	2	27.27	F (2, 18) = 256.9	P<0.0001
Column Factor	21.35	2	10.68	F (2, 18) = 100.6	P<0.0001
Residual	1.911	18	0.1061
Tukey's multiple comparisons test	Mean Diff.	95.00% CI of diff.	Significant?	Summary	Adjusted P Value
TUB2
WT vs. OE-ZmHsf20 (CK)	0.01567	-0.6632 to 0.6946	No	ns	0.9981
WT vs. OE-ZmHsf20 (Heat)	0.06667	-0.6122 to 0.7456	No	ns	0.966
OE-ZmHsf20 (CK) vs. OE-ZmHsf20 (Heat)	0.051	-0.6279 to 0.7299	No	ns	0.98
P1/P2
WT vs. OE-ZmHsf20 (CK)	-2.062	-2.741 to -1.383	Yes	****	<0.0001
WT vs. OE-ZmHsf20 (Heat)	-6.495	-7.174 to -5.816	Yes	****	<0.0001
OE-ZmHsf20 (CK) vs. OE-ZmHsf20 (Heat)	-4.433	-5.112 to -3.754	Yes	****	<0.0001
P3
WT vs. OE-ZmHsf20 (CK)	0.03367	-0.6452 to 0.7126	No	ns	0.9912
WT vs. OE-ZmHsf20 (Heat)	0.038	-0.6409 to 0.7169	No	ns	0.9888
OE-ZmHsf20 (CK) vs. OE-ZmHsf20 (Heat)	0.004333	-0.6746 to 0.6832	No	ns	0.9999
Figure S9B
ANOVA table	SS	DF	MS	F (DFn, DFd)	P value
Interaction	14.79	4	3.699	F (4, 18) = 64.70	P<0.0001
Row Factor	13.2	2	6.601	F (2, 18) = 115.5	P<0.0001
Column Factor	7.05	2	3.525	F (2, 18) = 61.66	P<0.0001
Residual	1.029	18	0.05717
Tukey's multiple comparisons test	Mean Diff.	95.00% CI of diff.	Significant?	Summary	Adjusted P Value
TUB2
WT vs. OE-ZmHsf20 (CK)	0.06	-0.4382 to 0.5582	No	ns	0.9494
WT vs. OE-ZmHsf20 (Heat)	0.03233	-0.4659 to 0.5306	No	ns	0.985
OE-ZmHsf20 (CK) vs. OE-ZmHsf20 (Heat)	-0.02767	-0.5259 to 0.4706	No	ns	0.989
P1
WT vs. OE-ZmHsf20 (CK)	-0.6507	-1.149 to -0.1524	Yes	**	0.0098
WT vs. OE-ZmHsf20 (Heat)	-3.581	-4.079 to -3.082	Yes	****	<0.0001
OE-ZmHsf20 (CK) vs. OE-ZmHsf20 (Heat)	-2.93	-3.428 to -2.432	Yes	****	<0.0001
P2
WT vs. OE-ZmHsf20 (CK)	0.07133	-0.4269 to 0.5696	No	ns	0.9293
WT vs. OE-ZmHsf20 (Heat)	0.068	-0.4302 to 0.5662	No	ns	0.9355
OE-ZmHsf20 (CK) vs. OE-ZmHsf20 (Heat)	-0.003333	-0.5016 to 0.4949	No	ns	0.9998
Figure S13
ANOVA table	SS	DF	MS	F (DFn, DFd)	P value
Treatment (between columns)	1074	2	537.2	F (2, 6) = 188.7	P<0.0001
Residual (within columns)	17.08	6	2.846
Total	1092	8
Tukey's multiple comparisons test	Mean Diff.	95.00% CI of diff.	Significant?	Summary	Adjusted P Value
WT vs. OE-ZmHsf4#1	-21.77	-25.99 to -17.54	Yes	****	<0.0001
WT vs. OE-ZmHsf4#2	-24.37	-28.60 to -20.14	Yes	****	<0.0001
OE-ZmHsf4#1 vs. OE-ZmHsf4#2	-2.603	-6.830 to 1.623	No	ns	0.2216
Figure S14A
ANOVA table	SS	DF	MS	F (DFn, DFd)	P value
Treatment (between columns)	0.327	2	0.1635	F (2, 6) = 33.75	P=0.0005
Residual (within columns)	0.02907	6	0.004844
Total	0.3561	8
Tukey's multiple comparisons test	Mean Diff.	95.00% CI of diff.	Significant?	Summary	Adjusted P Value
WT vs. zmhsf4#1	0.42	0.2456 to 0.5944	Yes	***	0.0008
WT vs. zmhsf4#2	0.3867	0.2123 to 0.5610	Yes	**	0.0012
zmhsf4#1 vs. zmhsf4#2	-0.03333	-0.2077 to 0.1410	No	ns	0.8321
Figure S14B
ANOVA table	SS	DF	MS	F (DFn, DFd)	P value
Treatment (between columns)	0.4809	2	0.2404	F (2, 6) = 49.18	P=0.0002
Residual (within columns)	0.02933	6	0.004889
Total	0.5102	8
Tukey's multiple comparisons test	Mean Diff.	95.00% CI of diff.	Significant?	Summary	Adjusted P Value
WT vs. zmhsf4#1	0.5267	0.3515 to 0.7018	Yes	***	0.0002
WT vs. zmhsf4#2	0.4433	0.2682 to 0.6185	Yes	***	0.0006
zmhsf4#1 vs. zmhsf4#2	-0.08333	-0.2585 to 0.09183	No	ns	0.3724
Figure S14C
ANOVA table	SS	DF	MS	F (DFn, DFd)	P value
Treatment (between columns)	0.4182	2	0.2091	F (2, 6) = 28.95	P=0.0008
Residual (within columns)	0.04333	6	0.007222
Total	0.4615	8
Tukey's multiple comparisons test	Mean Diff.	95.00% CI of diff.	Significant?	Summary	Adjusted P Value
WT vs. zmhsf4#1	0.47	0.2571 to 0.6829	Yes	**	0.0012
WT vs. zmhsf4#2	0.4433	0.2304 to 0.6562	Yes	**	0.0017
zmhsf4#1 vs. zmhsf4#2	-0.02667	-0.2396 to 0.1862	No	ns	0.9228
Figure S14D
ANOVA table	SS	DF	MS	F (DFn, DFd)	P value
Treatment (between columns)	49.91	2	24.96	F (2, 6) = 81.65	P<0.0001
Residual (within columns)	1.834	6	0.3056
Total	51.75	8
Tukey's multiple comparisons test	Mean Diff.	95.00% CI of diff.	Significant?	Summary	Adjusted P Value
WT vs. OE-ZmHsf4#1	-4.177	-5.562 to -2.792	Yes	***	0.0002
WT vs. OE-ZmHsf4#2	-5.534	-6.919 to -4.149	Yes	****	<0.0001
OE-ZmHsf4#1 vs. OE-ZmHsf4#2	-1.357	-2.742 to 0.02765	No	ns	0.0539
Figure S14E
ANOVA table	SS	DF	MS	F (DFn, DFd)	P value
Treatment (between columns)	39.94	2	19.97	F (2, 6) = 197.8	P<0.0001
Residual (within columns)	0.6059	6	0.101
Total	40.55	8
Tukey's multiple comparisons test	Mean Diff.	95.00% CI of diff.	Significant?	Summary	Adjusted P Value
WT vs. OE-ZmHsf4#1	-3.96	-4.756 to -3.164	Yes	****	<0.0001
WT vs. OE-ZmHsf4#1	-4.846	-5.642 to -4.050	Yes	****	<0.0001
OE-ZmHsf4#1 vs. OE-ZmHsf4#1	-0.886	-1.682 to -0.08986	Yes	*	0.0329
Figure S14F
ANOVA table	SS	DF	MS	F (DFn, DFd)	P value
Treatment (between columns)	19.26	2	9.63	F (2, 6) = 40.89	P=0.0003
Residual (within columns)	1.413	6	0.2355
Total	20.67	8
Tukey's multiple comparisons test	Mean Diff.	95.00% CI of diff.	Significant?	Summary	Adjusted P Value
WT vs. OE-ZmHsf4#1	-2.84	-4.056 to -1.625	Yes	***	0.0009
WT vs. OE-ZmHsf4#2	-3.312	-4.528 to -2.096	Yes	***	0.0004
OE-ZmHsf4#1 vs. OE-ZmHsf4#2	-0.4717	-1.687 to 0.7440	No	ns	0.5003
Figure S15A
ANOVA table	SS	DF	MS	F (DFn, DFd)	P value
Interaction	0.2517	2	0.1258	F (2, 12) = 29.18	P<0.0001
Row Factor	0.6767	1	0.6767	F (1, 12) = 156.9	P<0.0001
Column Factor	0.1442	2	0.07212	F (2, 12) = 16.72	P=0.0003
Residual	0.05175	12	0.004313
Tukey's multiple comparisons test	Mean Diff.	95.00% CI of diff.	Significant?	Summary	Adjusted P Value
28℃
WT vs. Zmhsf4-1	-0.05033	-0.1934 to 0.09272	No	ns	0.6274
WT vs. Zmhsf4-2	-0.07333	-0.2164 to 0.06972	No	ns	0.3874
Zmhsf4-1 vs. Zmhsf4-2	-0.023	-0.1661 to 0.1201	No	ns	0.9043
45℃
WT vs. Zmhsf4-1	0.4497	0.3066 to 0.5927	Yes	****	<0.0001
WT vs. Zmhsf4-2	0.43	0.2869 to 0.5731	Yes	****	<0.0001
Zmhsf4-1 vs. Zmhsf4-2	-0.01967	-0.1627 to 0.1234	No	ns	0.929
Figure S15B
ANOVA table	SS	DF	MS	F (DFn, DFd)	P value
Interaction	0.03229	2	0.01615	F (2, 12) = 3.207	P=0.0766
Row Factor	0.1445	1	0.1445	F (1, 12) = 28.71	P=0.0002
Column Factor	0.1371	2	0.06856	F (2, 12) = 13.62	P=0.0008
Tukey's multiple comparisons test	Mean Diff.	95.00% CI of diff.	Significant?	Summary	Adjusted P Value
28℃
WT vs. Zmhsf4-1	0.098	-0.05657 to 0.2526	No	ns	0.2481
WT vs. Zmhsf4-2	0.09333	-0.06123 to 0.2479	No	ns	0.2787
Zmhsf4-1 vs. Zmhsf4-2	-0.004667	-0.1592 to 0.1499	No	ns	0.9964
45℃
WT vs. Zmhsf4-1	0.2667	0.1121 to 0.4212	Yes	**	0.0016
WT vs. Zmhsf4-2	0.2823	0.1278 to 0.4369	Yes	**	0.001
Zmhsf4-1 vs. Zmhsf4-2	0.01567	-0.1389 to 0.1702	No	ns	0.9606
Figure S15C
ANOVA table	SS	DF	MS	F (DFn, DFd)	P value
Interaction	0.03202	2	0.01601	F (2, 12) = 2.021	P=0.1752
Row Factor	0.3481	1	0.3481	F (1, 12) = 43.93	P<0.0001
Column Factor	0.8952	2	0.4476	F (2, 12) = 56.49	P<0.0001
Residual	0.09508	12	0.007924
Tukey's multiple comparisons test	Mean Diff.	95.00% CI of diff.	Significant?	Summary	Adjusted P Value
28℃
WT vs. Zmhsf4-1	0.5683	0.3744 to 0.7622	Yes	****	<0.0001
WT vs. Zmhsf4-2	0.5547	0.3608 to 0.7486	Yes	****	<0.0001
Zmhsf4-1 vs. Zmhsf4-2	-0.01367	-0.2076 to 0.1802	No	ns	0.9807
45℃
WT vs. Zmhsf4-1	0.402	0.2081 to 0.5959	Yes	***	0.0004
WT vs. Zmhsf4-2	0.3653	0.1714 to 0.5592	Yes	***	0.0008
Zmhsf4-1 vs. Zmhsf4-2	-0.03667	-0.2306 to 0.1572	No	ns	0.8706
Figure S15D
ANOVA table	SS	DF	MS	F (DFn, DFd)	P value
Interaction	0.001839	2	0.0009194	F (2, 12) = 0.07319	P=0.9298
Row Factor	0.014	1	0.014	F (1, 12) = 1.115	P=0.3119
Column Factor	0.2249	2	0.1125	F (2, 12) = 8.954	P=0.0042
Residual	0.1507	12	0.01256
Tukey's multiple comparisons test	Mean Diff.	95.00% CI of diff.	Significant?	Summary	Adjusted P Value
28℃
WT vs. Zmhsf4-1	0.2093	-0.03481 to 0.4535	No	ns	0.0964
WT vs. Zmhsf4-2	0.2297	-0.01447 to 0.4738	No	ns	0.0659
Zmhsf4-1 vs. Zmhsf4-2	0.02033	-0.2238 to 0.2645	No	ns	0.9732
45℃
WT vs. Zmhsf4-1	0.2587	0.01453 to 0.5028	Yes	*	0.0378
WT vs. Zmhsf4-2	0.2507	0.006528 to 0.4948	Yes	*	0.0441
Zmhsf4-1 vs. Zmhsf4-2	-0.008	-0.2521 to 0.2361	No	ns	0.9958
Figure S16A
ANOVA table	SS	DF	MS	F (DFn, DFd)	P value
Treatment (between columns)	138.6	4	34.65	F (4, 10) = 69.42	P<0.0001
Residual (within columns)	4.991	10	0.4991
Total	143.6	14
Tukey's multiple comparisons test	Mean Diff.	95.00% CI of diff.	Significant?	Summary	Adjusted P Value
WT vs. Zmhsf20-1	-4.447	-6.345 to -2.548	Yes	***	0.0001
WT vs. Zmhsf20-2	-2.517	-4.415 to -0.6183	Yes	**	0.0096
WT vs. ZmHSF20-OE #1	3.207	1.308 to 5.105	Yes	**	0.0017
WT vs. ZmHSF20-OE #2	3.143	1.245 to 5.042	Yes	**	0.002
Zmhsf20-1 vs. Zmhsf20-2	1.93	0.03159 to 3.828	Yes	*	0.0459
Zmhsf20-1 vs. ZmHSF20-OE #1	7.653	5.755 to 9.552	Yes	****	<0.0001
Zmhsf20-1 vs. ZmHSF20-OE #2	7.59	5.692 to 9.488	Yes	****	<0.0001
Zmhsf20-2 vs. ZmHSF20-OE #1	5.723	3.825 to 7.622	Yes	****	<0.0001
Zmhsf20-2 vs. ZmHSF20-OE #2	5.66	3.762 to 7.558	Yes	****	<0.0001
ZmHSF20-OE #1 vs. ZmHSF20-OE #2	-0.06333	-1.962 to 1.835	No	ns	>0.9999
Figure S16B
ANOVA table	SS	DF	MS	F (DFn, DFd)	P value
Treatment (between columns)	303.2	4	75.8	F (4, 10) = 61.28	P<0.0001
Residual (within columns)	12.37	10	1.237
Total	315.6	14
Tukey's multiple comparisons test	Mean Diff.	95.00% CI of diff.	Significant?	Summary	Adjusted P Value
WT vs. Zmhsf4-1	6.263	3.275 to 9.252	Yes	***	0.0003
WT vs. Zmhsf4-2	5.537	2.548 to 8.525	Yes	***	0.0009
WT vs. ZmHSF4-OE#1	-3.45	-6.439 to -0.4613	Yes	*	0.0228
WT vs. ZmHSF4-OE#2	-4.687	-7.675 to -1.698	Yes	**	0.003
Zmhsf4-1 vs. Zmhsf4-2	-0.7267	-3.715 to 2.262	No	ns	0.9247
Zmhsf4-1 vs. ZmHSF4-OE#1	-9.713	-12.70 to -6.725	Yes	****	<0.0001
Zmhsf4-1 vs. ZmHSF4-OE#2	-10.95	-13.94 to -7.961	Yes	****	<0.0001
Zmhsf4-2 vs. ZmHSF4-OE#1	-8.987	-11.98 to -5.998	Yes	****	<0.0001
Zmhsf4-2 vs. ZmHSF4-OE#2	-10.22	-13.21 to -7.235	Yes	****	<0.0001
ZmHSF4-OE#1 vs. ZmHSF4-OE#2	-1.237	-4.225 to 1.752	No	ns	0.6627
Figure S16C
ANOVA table	SS	DF	MS	F (DFn, DFd)	P value
Treatment (between columns)	106.5	2	53.24	F (2, 6) = 49.24	P=0.0002
Residual (within columns)	6.488	6	1.081
Total	113	8
Tukey's multiple comparisons test	Mean Diff.	95.00% CI of diff.	Significant?	Summary	Adjusted P Value
WT vs. CesA2-OE #3	-7.667	-10.27 to -5.062	Yes	***	0.0003
WT vs. CesA2-OE #6	-6.86	-9.465 to -4.255	Yes	***	0.0005
CesA2-OE #3 vs. CesA2-OE #6	0.8067	-1.798 to 3.412	No	ns	0.6316
Figure S17A
ANOVA table	SS	DF	MS	F (DFn, DFd)	P value
Treatment (between columns)	1.928	4	0.4819	F (4, 10) = 171.9	P<0.0001
Residual (within columns)	0.02804	10	0.002804
Total	1.956	14
Tukey's multiple comparisons test	Mean Diff.	95.00% CI of diff.	Significant?	Summary	Adjusted P Value
WT vs. Zmhsf20-1	-0.7713	-0.9136 to -0.6290	Yes	****	<0.0001
WT vs. Zmhsf20-2	-0.4867	-0.6290 to -0.3444	Yes	****	<0.0001
WT vs. ZmHSF20-OE #1	0.1183	-0.02395 to 0.2606	No	ns	0.1171
WT vs. ZmHSF20-OE #2	0.1047	-0.03762 to 0.2470	No	ns	0.1866
Zmhsf20-1 vs. Zmhsf20-2	0.2847	0.1424 to 0.4270	Yes	***	0.0005
Zmhsf20-1 vs. ZmHSF20-OE #1	0.8897	0.7474 to 1.032	Yes	****	<0.0001
Zmhsf20-1 vs. ZmHSF20-OE #2	0.876	0.7337 to 1.018	Yes	****	<0.0001
Zmhsf20-2 vs. ZmHSF20-OE #1	0.605	0.4627 to 0.7473	Yes	****	<0.0001
Zmhsf20-2 vs. ZmHSF20-OE #2	0.5913	0.4490 to 0.7336	Yes	****	<0.0001
ZmHSF20-OE #1 vs. ZmHSF20-OE #2	-0.01367	-0.1560 to 0.1286	No	ns	0.9975
Figure S17B
ANOVA table	SS	DF	MS	F (DFn, DFd)	P value
Treatment (between columns)	6.58	4	1.645	F (4, 10) = 445.7	P<0.0001
Residual (within columns)	0.03691	10	0.003691
Total	6.617	14
Tukey's multiple comparisons test	Mean Diff.	95.00% CI of diff.	Significant?	Summary	Adjusted P Value
WT vs. Zmhsf4-1	0.373	0.2097 to 0.5363	Yes	***	0.0002
WT vs. Zmhsf4-2	0.3133	0.1501 to 0.4766	Yes	***	0.0006
WT vs. ZmHSF4-OE#1	-1.047	-1.210 to -0.8834	Yes	****	<0.0001
WT vs. ZmHSF4-OE#2	-1.147	-1.310 to -0.9834	Yes	****	<0.0001
Zmhsf4-1 vs. Zmhsf4-2	-0.05967	-0.2229 to 0.1036	No	ns	0.7502
Zmhsf4-1 vs. ZmHSF4-OE#1	-1.42	-1.583 to -1.256	Yes	****	<0.0001
Zmhsf4-1 vs. ZmHSF4-OE#2	-1.52	-1.683 to -1.356	Yes	****	<0.0001
Zmhsf4-2 vs. ZmHSF4-OE#1	-1.36	-1.523 to -1.197	Yes	****	<0.0001
Zmhsf4-2 vs. ZmHSF4-OE#2	-1.46	-1.623 to -1.297	Yes	****	<0.0001
ZmHSF4-OE#1 vs. ZmHSF4-OE#2	-0.1	-0.2633 to 0.06326	No	ns	0.3249
Figure S17C
ANOVA table	SS	DF	MS	F (DFn, DFd)	P value
Treatment (between columns)	3.801	2	1.9	F (2, 6) = 219.9	P<0.0001
Residual (within columns)	0.05185	6	0.008642
Total	3.853	8
Tukey's multiple comparisons test	Mean Diff.	95.00% CI of diff.	Significant?	Summary	Adjusted P Value
WT vs. CesA2-OE #3	-1.448	-1.681 to -1.215	Yes	****	<0.0001
WT vs. CesA2-OE #6	-1.297	-1.530 to -1.064	Yes	****	<0.0001
CesA2-OE #3 vs. CesA2-OE #6	0.1513	-0.08156 to 0.3842	No	ns	0.1945
Figure S17D
ANOVA table	SS	DF	MS	F (DFn, DFd)	P value
Treatment (between columns)	8.565	4	2.141	F (4, 10) = 323.8	P<0.0001
Residual (within columns)	0.06613	10	0.006613
Total	8.631	14
Tukey's multiple comparisons test	Mean Diff.	95.00% CI of diff.	Significant?	Summary	Adjusted P Value
WT vs. Zmhsf20-1	-1.603	-1.822 to -1.385	Yes	****	<0.0001
WT vs. Zmhsf20-2	-1.047	-1.265 to -0.8282	Yes	****	<0.0001
WT vs. ZmHSF20-OE #1	0.2673	0.04882 to 0.4858	Yes	*	0.0161
WT vs. ZmHSF20-OE #2	0.2233	0.004817 to 0.4418	Yes	*	0.0447
Zmhsf20-1 vs. Zmhsf20-2	0.5567	0.3382 to 0.7752	Yes	****	<0.0001
Zmhsf20-1 vs. ZmHSF20-OE #1	1.871	1.652 to 2.089	Yes	****	<0.0001
Zmhsf20-1 vs. ZmHSF20-OE #2	1.827	1.608 to 2.045	Yes	****	<0.0001
Zmhsf20-2 vs. ZmHSF20-OE #1	1.314	1.095 to 1.533	Yes	****	<0.0001
Zmhsf20-2 vs. ZmHSF20-OE #2	1.27	1.051 to 1.489	Yes	****	<0.0001
ZmHSF20-OE #1 vs. ZmHSF20-OE #2	-0.044	-0.2625 to 0.1745	No	ns	0.9601
Figure S17E
ANOVA table	SS	DF	MS	F (DFn, DFd)	P value
Treatment (between columns)	14.58	4	3.645	F (4, 10) = 517.3	P<0.0001
Residual (within columns)	0.07047	10	0.007047
Total	14.65	14
Tukey's multiple comparisons test	Mean Diff.	95.00% CI of diff.	Significant?	Summary	Adjusted P Value
WT vs. Zmhsf4-1	0.3133	0.08776 to 0.5389	Yes	**	0.0071
WT vs. Zmhsf4-2	0.2933	0.06776 to 0.5189	Yes	*	0.0109
WT vs. ZmHSF4-OE#1	-1.753	-1.979 to -1.528	Yes	****	<0.0001
WT vs. ZmHSF4-OE#2	-1.84	-2.066 to -1.614	Yes	****	<0.0001
Zmhsf4-1 vs. Zmhsf4-2	-0.02	-0.2456 to 0.2056	No	ns	0.9981
Zmhsf4-1 vs. ZmHSF4-OE#1	-2.067	-2.292 to -1.841	Yes	****	<0.0001
Zmhsf4-1 vs. ZmHSF4-OE#2	-2.153	-2.379 to -1.928	Yes	****	<0.0001
Zmhsf4-2 vs. ZmHSF4-OE#1	-2.047	-2.272 to -1.821	Yes	****	<0.0001
Zmhsf4-2 vs. ZmHSF4-OE#2	-2.133	-2.359 to -1.908	Yes	****	<0.0001
ZmHSF4-OE#1 vs. ZmHSF4-OE#2	-0.08667	-0.3122 to 0.1389	No	ns	0.7169
Figure S17F
ANOVA table	SS	DF	MS	F (DFn, DFd)	P value
Treatment (between columns)	17.65	2	8.823	F (2, 6) = 771.7	P<0.0001
Residual (within columns)	0.0686	6	0.01143
Total	17.72	8
Tukey's multiple comparisons test	Mean Diff.	95.00% CI of diff.	Significant?	Summary	Adjusted P Value
WT vs. CesA2-OE #3	-3.36	-3.628 to -3.092	Yes	****	<0.0001
WT vs. CesA2-OE #6	-2.277	-2.545 to -2.009	Yes	****	<0.0001
CesA2-OE #3 vs. CesA2-OE #6	1.083	0.8155 to 1.351	Yes	****	<0.0001
Figure S17G
ANOVA table	SS	DF	MS	F (DFn, DFd)	P value
Treatment (between columns)	0.916	4	0.229	F (4, 10) = 198.6	P<0.0001
Residual (within columns)	0.01153	10	0.001153
Total	0.9276	14
Tukey's multiple comparisons test	Mean Diff.	95.00% CI of diff.	Significant?	Summary	Adjusted P Value
WT vs. Zmhsf20-1	-0.43	-0.5213 to -0.3387	Yes	****	<0.0001
WT vs. Zmhsf20-2	-0.3273	-0.4186 to -0.2361	Yes	****	<0.0001
WT vs. ZmHSF20-OE #1	0.211	0.1197 to 0.3023	Yes	***	0.0001
WT vs. ZmHSF20-OE #2	0.09633	0.005078 to 0.1876	Yes	*	0.0376
Zmhsf20-1 vs. Zmhsf20-2	0.1027	0.01141 to 0.1939	Yes	*	0.0264
Zmhsf20-1 vs. ZmHSF20-OE #1	0.641	0.5497 to 0.7323	Yes	****	<0.0001
Zmhsf20-1 vs. ZmHSF20-OE #2	0.5263	0.4351 to 0.6176	Yes	****	<0.0001
Zmhsf20-2 vs. ZmHSF20-OE #1	0.5383	0.4471 to 0.6296	Yes	****	<0.0001
Zmhsf20-2 vs. ZmHSF20-OE #2	0.4237	0.3324 to 0.5149	Yes	****	<0.0001
ZmHSF20-OE #1 vs. ZmHSF20-OE #2	-0.1147	-0.2059 to -0.02341	Yes	*	0.0136
Figure S17H
ANOVA table	SS	DF	MS	F (DFn, DFd)	P value
Treatment (between columns)	1.285	4	0.3213	F (4, 10) = 130.4	P<0.0001
Residual (within columns)	0.02464	10	0.002464
Total	1.31	14
Tukey's multiple comparisons test	Mean Diff.	95.00% CI of diff.	Significant?	Summary	Adjusted P Value
WT vs. Zmhsf4-1	0.2203	0.08694 to 0.3537	Yes	**	0.0021
WT vs. Zmhsf4-2	0.14	0.006611 to 0.2734	Yes	*	0.0388
WT vs. ZmHSF4-OE#1	-0.41	-0.5434 to -0.2766	Yes	****	<0.0001
WT vs. ZmHSF4-OE#2	-0.5033	-0.6367 to -0.3699	Yes	****	<0.0001
Zmhsf4-1 vs. Zmhsf4-2	-0.08033	-0.2137 to 0.05306	No	ns	0.3393
Zmhsf4-1 vs. ZmHSF4-OE#1	-0.6303	-0.7637 to -0.4969	Yes	****	<0.0001
Zmhsf4-1 vs. ZmHSF4-OE#2	-0.7237	-0.8571 to -0.5903	Yes	****	<0.0001
Zmhsf4-2 vs. ZmHSF4-OE#1	-0.55	-0.6834 to -0.4166	Yes	****	<0.0001
Zmhsf4-2 vs. ZmHSF4-OE#2	-0.6433	-0.7767 to -0.5099	Yes	****	<0.0001
ZmHSF4-OE#1 vs. ZmHSF4-OE#2	-0.09333	-0.2267 to 0.04006	No	ns	0.2207
Figure S17I
ANOVA table	SS	DF	MS	F (DFn, DFd)	P value
Treatment (between columns)	5.798	2	2.899	F (2, 6) = 138.4	P<0.0001
Residual (within columns)	0.1257	6	0.02094
Total	5.924	8
Tukey's multiple comparisons test	Mean Diff.	95.00% CI of diff.	Significant?	Summary	Adjusted P Value
WT vs. CesA2-OE #3	-1.92	-2.283 to -1.557	Yes	****	<0.0001
WT vs. CesA2-OE #6	-1.327	-1.689 to -0.9641	Yes	****	<0.0001
CesA2-OE #3 vs. CesA2-OE #6	0.5933	0.2308 to 0.9559	Yes	**	0.0058
Figure S19
ANOVA table	SS	DF	MS	F (DFn, DFd)	P value
Interaction	48.48	8	6.06	F (8, 36) = 0.5751	P=0.7912
Row Factor	5202	1	5202	F (1, 36) = 493.7	P<0.0001
Column Factor	44.33	8	5.542	F (8, 36) = 0.5259	P=0.8290
Residual	379.3	36	10.54
Tukey's multiple comparisons test	Mean Diff.	95.00% CI of diff.	Significant?	Summary	Adjusted P Value
Zhuozhou
WT vs. Zmhsf20-1	-0.3333	-9.072 to 8.405	No	ns	>0.9999
WT vs. Zmhsf20-2	-1	-9.739 to 7.739	No	ns	>0.9999
WT vs. Zmhsf4-1	0.3333	-8.405 to 9.072	No	ns	>0.9999
WT vs. Zmhsf4-2	-1.333	-10.07 to 7.405	No	ns	0.9999
WT vs. ZmHSF20-OE #1	1.667	-7.072 to 10.41	No	ns	0.9993
WT vs. ZmHSF20-OE #2	1.333	-7.405 to 10.07	No	ns	0.9999
WT vs. ZmHSF4-OE #1	-1.333	-10.07 to 7.405	No	ns	0.9999
WT vs. ZmHSF4-OE #2	2.333	-6.405 to 11.07	No	ns	0.9927
Zmhsf20-1 vs. Zmhsf20-2	-0.6667	-9.405 to 8.072	No	ns	>0.9999
Zmhsf20-1 vs. Zmhsf4-1	0.6667	-8.072 to 9.405	No	ns	>0.9999
Zmhsf20-1 vs. Zmhsf4-2	-1	-9.739 to 7.739	No	ns	>0.9999
Zmhsf20-1 vs. ZmHSF20-OE #1	2	-6.739 to 10.74	No	ns	0.9974
Zmhsf20-1 vs. ZmHSF20-OE #2	1.667	-7.072 to 10.41	No	ns	0.9993
Zmhsf20-1 vs. ZmHSF4-OE #1	-1	-9.739 to 7.739	No	ns	>0.9999
Zmhsf20-1 vs. ZmHSF4-OE #2	2.667	-6.072 to 11.41	No	ns	0.9828
Zmhsf20-2 vs. Zmhsf4-1	1.333	-7.405 to 10.07	No	ns	0.9999
Zmhsf20-2 vs. Zmhsf4-2	-0.3333	-9.072 to 8.405	No	ns	>0.9999
Zmhsf20-2 vs. ZmHSF20-OE #1	2.667	-6.072 to 11.41	No	ns	0.9828
Zmhsf20-2 vs. ZmHSF20-OE #2	2.333	-6.405 to 11.07	No	ns	0.9927
Zmhsf20-2 vs. ZmHSF4-OE #1	-0.3333	-9.072 to 8.405	No	ns	>0.9999
Zmhsf20-2 vs. ZmHSF4-OE #2	3.333	-5.405 to 12.07	No	ns	0.937
Zmhsf4-1 vs. Zmhsf4-2	-1.667	-10.41 to 7.072	No	ns	0.9993
Zmhsf4-1 vs. ZmHSF20-OE #1	1.333	-7.405 to 10.07	No	ns	0.9999
Zmhsf4-1 vs. ZmHSF20-OE #2	1	-7.739 to 9.739	No	ns	>0.9999
Zmhsf4-1 vs. ZmHSF4-OE #1	-1.667	-10.41 to 7.072	No	ns	0.9993
Zmhsf4-1 vs. ZmHSF4-OE #2	2	-6.739 to 10.74	No	ns	0.9974
Zmhsf4-2 vs. ZmHSF20-OE #1	3	-5.739 to 11.74	No	ns	0.9651
Zmhsf4-2 vs. ZmHSF20-OE #2	2.667	-6.072 to 11.41	No	ns	0.9828
Zmhsf4-2 vs. ZmHSF4-OE #1	0	-8.739 to 8.739	No	ns	>0.9999
Zmhsf4-2 vs. ZmHSF4-OE #2	3.667	-5.072 to 12.41	No	ns	0.8967
ZmHSF20-OE #1 vs. ZmHSF20-OE #2	-0.3333	-9.072 to 8.405	No	ns	>0.9999
ZmHSF20-OE #1 vs. ZmHSF4-OE #1	-3	-11.74 to 5.739	No	ns	0.9651
ZmHSF20-OE #1 vs. ZmHSF4-OE #2	0.6667	-8.072 to 9.405	No	ns	>0.9999
ZmHSF20-OE #2 vs. ZmHSF4-OE #1	-2.667	-11.41 to 6.072	No	ns	0.9828
ZmHSF20-OE #2 vs. ZmHSF4-OE #2	1	-7.739 to 9.739	No	ns	>0.9999
ZmHSF4-OE #1 vs. ZmHSF4-OE #2	3.667	-5.072 to 12.41	No	ns	0.8967
Sanya
WT vs. Zmhsf20-1	1	-7.739 to 9.739	No	ns	>0.9999
WT vs. Zmhsf20-2	1.333	-7.405 to 10.07	No	ns	0.9999
WT vs. Zmhsf4-1	0	-8.739 to 8.739	No	ns	>0.9999
WT vs. Zmhsf4-2	-1.333	-10.07 to 7.405	No	ns	0.9999
WT vs. ZmHSF20-OE #1	-2.667	-11.41 to 6.072	No	ns	0.9828
WT vs. ZmHSF20-OE #2	0	-8.739 to 8.739	No	ns	>0.9999
WT vs. ZmHSF4-OE #1	-2.667	-11.41 to 6.072	No	ns	0.9828
WT vs. ZmHSF4-OE #2	-0.3333	-9.072 to 8.405	No	ns	>0.9999
Zmhsf20-1 vs. Zmhsf20-2	0.3333	-8.405 to 9.072	No	ns	>0.9999
Zmhsf20-1 vs. Zmhsf4-1	-1	-9.739 to 7.739	No	ns	>0.9999
Zmhsf20-1 vs. Zmhsf4-2	-2.333	-11.07 to 6.405	No	ns	0.9927
Zmhsf20-1 vs. ZmHSF20-OE #1	-3.667	-12.41 to 5.072	No	ns	0.8967
Zmhsf20-1 vs. ZmHSF20-OE #2	-1	-9.739 to 7.739	No	ns	>0.9999
Zmhsf20-1 vs. ZmHSF4-OE #1	-3.667	-12.41 to 5.072	No	ns	0.8967
Zmhsf20-1 vs. ZmHSF4-OE #2	-1.333	-10.07 to 7.405	No	ns	0.9999
Zmhsf20-2 vs. Zmhsf4-1	-1.333	-10.07 to 7.405	No	ns	0.9999
Zmhsf20-2 vs. Zmhsf4-2	-2.667	-11.41 to 6.072	No	ns	0.9828
Zmhsf20-2 vs. ZmHSF20-OE #1	-4	-12.74 to 4.739	No	ns	0.8439
Zmhsf20-2 vs. ZmHSF20-OE #2	-1.333	-10.07 to 7.405	No	ns	0.9999
Zmhsf20-2 vs. ZmHSF4-OE #1	-4	-12.74 to 4.739	No	ns	0.8439
Zmhsf20-2 vs. ZmHSF4-OE #2	-1.667	-10.41 to 7.072	No	ns	0.9993
Zmhsf4-1 vs. Zmhsf4-2	-1.333	-10.07 to 7.405	No	ns	0.9999
Zmhsf4-1 vs. ZmHSF20-OE #1	-2.667	-11.41 to 6.072	No	ns	0.9828
Zmhsf4-1 vs. ZmHSF20-OE #2	0	-8.739 to 8.739	No	ns	>0.9999
Zmhsf4-1 vs. ZmHSF4-OE #1	-2.667	-11.41 to 6.072	No	ns	0.9828
Zmhsf4-1 vs. ZmHSF4-OE #2	-0.3333	-9.072 to 8.405	No	ns	>0.9999
Zmhsf4-2 vs. ZmHSF20-OE #1	-1.333	-10.07 to 7.405	No	ns	0.9999
Zmhsf4-2 vs. ZmHSF20-OE #2	1.333	-7.405 to 10.07	No	ns	0.9999
Zmhsf4-2 vs. ZmHSF4-OE #1	-1.333	-10.07 to 7.405	No	ns	0.9999
Zmhsf4-2 vs. ZmHSF4-OE #2	1	-7.739 to 9.739	No	ns	>0.9999
ZmHSF20-OE #1 vs. ZmHSF20-OE #2	2.667	-6.072 to 11.41	No	ns	0.9828
ZmHSF20-OE #1 vs. ZmHSF4-OE #1	0	-8.739 to 8.739	No	ns	>0.9999
ZmHSF20-OE #1 vs. ZmHSF4-OE #2	2.333	-6.405 to 11.07	No	ns	0.9927
ZmHSF20-OE #2 vs. ZmHSF4-OE #1	-2.667	-11.41 to 6.072	No	ns	0.9828
ZmHSF20-OE #2 vs. ZmHSF4-OE #2	-0.3333	-9.072 to 8.405	No	ns	>0.9999
ZmHSF4-OE #1 vs. ZmHSF4-OE #2	2.333	-6.405 to 11.07	No	ns	0.9927
